# *ETV6* Deficiency and Microsatellite Enhancers Drive Transcriptional Dysregulation in B-Lymphoblastic Leukemia

**DOI:** 10.1101/2022.09.20.508499

**Authors:** Rohan Kodgule, Joshua W. Goldman, Alexander C. Monovich, Travis Saari, Cody N. Hall, Niharika Rajesh, Juhi Gupta, Athalee Aguilar, Noah A. Brown, Mark Y. Chiang, Marcin P. Cieslik, Russell J.H. Ryan

## Abstract

Distal enhancers play critical roles in sustaining oncogenic gene expression programs. We identify aberrant enhancer-like activation of GGAA tandem repeats as a characteristic feature of B-cell acute lymphoblastic leukemia (B-ALL) with genetic defects of the *ETV6* transcriptional repressor, including *ETV6-RUNX1*+ and *ETV6*-null B-ALL. We show that GGAA repeat enhancers are direct activators of previously identified *ETV6-RUNX1*+ B-ALL “signature” genes, including likely oncogenic drivers. When restored to ETV6-deficient B-ALL cells, ETV6 directly binds to GGAA repeat enhancers, represses their acetylation, downregulates adjacent genes, and inhibits B-ALL growth. In ETV6-deficient B-ALL cells, we find that the ETS transcription factor ERG directly binds to GGAA microsatellite enhancers and is required for sustained activation of many repeat enhancer-activated genes. Together, our findings reveal a novel epigenetic gatekeeper function of the *ETV6* tumor suppressor gene and establish microsatellite enhancers as a key mechanism underlying the unique gene expression program of *ETV6-RUNX1*+ B-ALL.

**Significance:** We show that the oncogenic gene expression program of a common pediatric leukemia relies on repetitive noncoding elements that are not conserved between humans and rodents, placing important limitations on animal models for this disease. Our findings may present new opportunities for targeting cancer-specific chromatin dysregulation in leukemia.
