## Supplementary material for "*ETV6* Deficiency and Microsatellite Enhancers Drive Transcriptional Dysregulation in B-Lymphoblastic Leukemia": Suppl table 1 - Sequences and reagent validation

### Sheet: A - Oligonucleotides
sgRNAs
sgRNA name	Seed sequence	chr	start	end	Target / notes
g217	CCAAACATTCCAGCTATCCA	1	202782023	202782043	Non-coding region negative control
g222	GTACCCTGGGCCAAATGGCG	N/A	N/A	N/A	Non-genome targeting negative control
g280	ATAGAGCTGGGCAAAACCGG	18	41936403	41936422	PIK3C3 enhancer
g281	ACAGGAGGAGAGCTGACATT	18	41936956	41936975	PIK3C3 enhancer
g284	ACTGAGCTCTTGCTAACAAT	10	102802413	102802432	WPB1L enhancer
g285	CATTTGGGAGAATTTCACCC	10	102801671	102801690	WPB1L enhancer
g286	GTAGGCATGAACACTGACAA	2	218014763	218014782	TNS1 enhancer
g287	AGTGTCCTCATGTAAATCAG	2	218015186	218015205	TNS1 enhancer
g288	GGCCGTGGTGACAATGCCCA	19	17965825	17965844	KCNN1 enhancer
g289	GGTGGCGGTGAGTCACAGAG	19	17965946	17965965	KCNN1 enhancer
g290	TGTGTCTTTGACTTTCCCCT	18	21725700	21725719	MIB1 enhancer
g291	TCCTCTTCCTCCTTCCCGAG	18	21725682	21725701	MIB1 enhancer
g302	ACGTGTGTCTGAAGCCAGAA	19	11384479	11384498	EPOR enhancer
g304	TTGCAAGGATTATTATTGGC	19	11385021	11385040	EPOR enhancer
qRT-PCR primers
Primer pair name	F primer sequence	R primer sequence	Target gene
PIK3C3	ATCCAGTCAGTTCCTGTGGC	CACGCAATATCCAGCACAGC	PIK3C3
WBP1L	CATGGCGCTCCTGCTCC	ACAGGCTTCCTTATCCTGCG	WBP1L
TNS1	ACAGGGTAGCAGGGGTACAG	CTACGAGGGGATGTGGCTTC	TNS1
KCNN1	CAAGCCATCCATCAGGCTCA	GTGCAGCTCCGATACAAGGT	KCNN1
MIB1	TGGTGGTAGTGTGGGACAAC	ATCATGCTTGATGCCGGTGG	MIB1
EPOR	ATCCTGACGCTCTCCCTCAT	GAGGCCTTCAAACTCGCTCT	EPOR
EF1α	GGCTTCACTGCTCAGGTGATT	AGCCGTGTGGCAATCCAATA	EF1α

### Sheet: B - Cell lines
Cell line name (alias)	Cancer type	B-ALL subtype	ETV6-RUNX1 FISH	ETV6 gene copy number (input chromatin)	Cell line source	Cellosaurus ID	Validation method	Prior public STR profile?	STR result	H3K27ac ChIP-Seq	ATAC-Seq
AT-1 (SUP-B26)	B-lymphoblastic leukemia	ETV6-RUNX1+	2 fusion, no red (ETV6) signal	1	M. Lebeau lab	CVCL_A314	STR	No*	Unique pair with AT-2 (same donor)	This study	This study
AT-2 (SUP-B28)	B-lymphoblastic leukemia	ETV6-RUNX1+	2 fusion, no red (ETV6) signal	1	M. Lebeau lab	CVCL_A316	STR	No*	Unique pair with AT-1 (same donor)	This study	This study
UoC-B6	B-lymphoblastic leukemia	ETV6-RUNX1+	2-3 fusion	2	M. Lebeau lab	CVCL_A304	STR	No*	Unique	This study	This study
Reh	B-lymphoblastic leukemia	ETV6-RUNX1+	1 fusion	1	Broad CCLE	CVCL_1650	STR	Yes, Cellosaurus	Matches public profile	This study	This study
MUTZ-5	B-lymphoblastic leukemia	BCR-ABL1-like	No fusion	0	Broad CCLE	CVCL_1873	STR	Yes, Cellosaurus	Matches public profile	This study	This study
SUP-B13	B-lymphoblastic leukemia	BCR-ABL1+	No fusion	2	M. Lebeau lab	CVCL_A308	STR	No*	Matches SUP-B15 (same donor)	This study	This study
SUP-B15	B-lymphoblastic leukemia	BCR-ABL1+	No fusion	2	Broad CCLE	CVCL_0103	STR	Yes, Cellosaurus	Matches public profile	This study	This study
NALM-6	B-lymphoblastic leukemia	DUX4-rearranged	No fusion	2	Broad CCLE	CVCL_0092	STR	Yes, Cellosaurus	Matches public profile	This study	This study
MHH-CALL-3	B-lymphoblastic leukemia	TCF3-PBX1+	No fusion	2	Broad CCLE	CVCL_0089	STR	Yes, Cellosaurus	Matches public profile	This study	This study
HAL-01	B-lymphoblastic leukemia	TCF3-HLF+	No fusion	2	A. Chinniayan lab	CVCL_1242	STR	Yes, Cellosaurus	Matches public profile	This study	This study
SEM	B-lymphoblastic leukemia	KMT2A-rearranged	No fusion	2	Broad CCLE	CVCL_0095	STR	Yes, Cellosaurus	Matches public profile	This study	This study
KOPN-8	B-lymphoblastic leukemia	KMT2A-rearranged	No fusion	2	Broad CCLE	CVCL_1866	STR	Yes, Cellosaurus	Matches public profile	This study	This study
RS4;11	B-lymphoblastic leukemia	KMT2A-rearranged	No fusion	2	J. Grembecka lab	CVCL_0093	STR	Yes, Cellosaurus	Matches public profile	This study	This study
Granta-519	Mantle cell lymphoma	-	-	-	Broad CCLE	CVCL_1818	STR	Yes, Cellosaurus	Matches public profile	Ryan et al 2015	This study
SP-49	Mantle cell lymphoma	-	-	-	W. Pear lab	CVCL_D022	STR	No*	Unique	Ryan et al 2017	This study
REC-1	Mantle cell lymphoma	-	-	-	Broad CCLE	CVCL_1884				Ryan et al 2015	This study
Mino	Mantle cell lymphoma	-	-	-	Broad CCLE	CVCL_1872	STR	Yes, Cellosaurus	Matches public profile	Ryan et al 2015	This study
JeKo-1	Mantle cell lymphoma	-	-	-	Broad CCLE	CVCL_1865	STR	Yes, Cellosaurus	Matches public profile	Ryan et al 2015	This study
Pfeiffer	Diffuse large / high grade B cell lymphoma	-	-	-	ATCC	CVCL_3326	STR	Yes, Cellosaurus	Matches public profile	This study	This study
Karpas-422	Diffuse large / high grade B cell lymphoma	-	-	-	Broad CCLE	CVCL_1325	STR	Yes, Cellosaurus	Matches public profile	Ryan et al 2015	This study
DoHH2	Diffuse large / high grade B cell lymphoma	-	-	-	Broad CCLE	CVCL_1179	STR	Yes, Cellosaurus	Matches public profile	Ryan et al 2015	This study
OCI-Ly1	Diffuse large / high grade B cell lymphoma	-	-	-	M. Minden lab	CVCL_1879	STR	Yes, Cellosaurus	Matches public profile	Ryan et al 2015	This study
OCI-Ly3	Diffuse large / high grade B cell lymphoma	-	-	-	Broad CCLE	CVCL_8800	STR	Yes, Cellosaurus	Matches public profile	This study	This study
OCI-Ly7	Diffuse large / high grade B cell lymphoma	-	-	-	M. Minden lab	CVCL_1881	STR	Yes, Cellosaurus	Matches public profile	Ryan et al 2015	This study
SU-DHL-4	Diffuse large / high grade B cell lymphoma	-	-	-	Broad CCLE	CVCL_0539	STR	Yes, Cellosaurus	Matches public profile	This study	This study
SU-DHL-6	Diffuse large / high grade B cell lymphoma	-	-	-	Broad CCLE	CVCL_2206	STR	Yes, Cellosaurus	Matches public profile	This study	This study
Source lab PI	Institution	Location						*STR profiles from this work were submitted to the Cellosaurus database
Dr. Michelle Lebeau	University of Chicago	Chicago, Illinois, USA
Dr. Warren Pear	University of Pennsylvania	Philadelphia, PA, USA
Dr. Mark Minden	Ontario Cancer Institute	Toronto, ON, Canada
Dr. Arul Chinniayan	University of Michigan	Ann Arbor, MI
Dr. Jola Grembecka	University of Michigan	Ann Arbor, MI
