## Supplementary material for "*ETV6* Deficiency and Microsatellite Enhancers Drive Transcriptional Dysregulation in B-Lymphoblastic Leukemia": Suppl table 2 - HOMER motif analysis of clusters

### Sheet: A - HOMER known motif analysis
motifShort	motifClass	consensus	motifName	clust_1 (log pval)	clust_2 (log pval)	clust_3 (log pval)	clust_4 (log pval)	clust_5 (log pval)	clust_6 (log pval)	clust_7 (log pval)	clust_8 (log pval)	clust_9 (log pval)	clust_10 (log pval)	clust_11 (log pval)	clust_12 (log pval)
Rbpj1	?	HTTTCCCASG	Rbpj1(?)/Panc1-Rbpj1-ChIP-Seq(GSE47459)/Homer	-0.4906	-0.001173	-0.4839	-0.001434	-0.941	-0.003536	-1.118	-1.263	-16.01	-1.145	-0.6011	-0.000725
RBPJ:Ebox	?,bHLH	GGGRAARRGRMCAGMTG	RBPJ:Ebox(?,bHLH)/Panc1-Rbpj1-ChIP-Seq(GSE47459)/Homer	-0.1073	-0.01435	-0.5347	-1.262	-12.69	-1.13	-1.292	-1.727	-2.541	-0.07733	-0.5612	-2.035
Ap4	bHLH	NAHCAGCTGD	Ap4(bHLH)/AML-Tfap4-ChIP-Seq(GSE45738)/Homer	-14.01	-0.000206	-9.671	-0.000198	-137.6	-4.438	-4.084	-1.508	-0.02092	-1.9e-05	-14.35	-0.003042
Ascl1	bHLH	NNVVCAGCTGBN	Ascl1(bHLH)/NeuralTubes-Ascl1-ChIP-Seq(GSE55840)/Homer	-3.568	0	-3.988	0	-119.7	-6.247	-6.912	-0.5751	-0.000214	0	-4.408	-0.000427
Atoh1	bHLH	VNRVCAGCTGGY	Atoh1(bHLH)/Cerebellum-Atoh1-ChIP-Seq(GSE22111)/Homer	-14.96	0	-39.7	-4.28	-126.1	-4.251	-3.547	-1.259	-0.674	-5.2e-05	-10.07	-1.625
E2A	bHLH	DNRCAGCTGY	E2A(bHLH)/proBcell-E2A-ChIP-Seq(GSE21978)/Homer	-0.00044	0	-1e-06	0	-95.51	-7.003	-5.841	-0.3895	0	0	-2.938	0
HEB	bHLH	VCAGCTGBNN	HEB(bHLH)/mES-Heb-ChIP-Seq(GSE53233)/Homer	-0.04923	0	-0.0224	0	-110.5	-5.36	-2.574	-0.6201	0	0	-2.666	0
Max	bHLH	RCCACGTGGYYN	Max(bHLH)/K562-Max-ChIP-Seq(GSE31477)/Homer	-0.3636	-0.01645	-6.672	-10.5	-4.607	-0.2568	-0.109	-0.2024	-0.5275	-2.325	-0.01335	-0.7218
Myf5	bHLH	BAACAGCTGT	Myf5(bHLH)/GM-Myf5-ChIP-Seq(GSE24852)/Homer	-3.679	-1e-06	-5.508	-0.000127	-123	-4.11	-3.868	-0.2053	-0.004862	0	-7.465	-2.2e-05
MyoD	bHLH	RRCAGCTGYTSY	MyoD(bHLH)/Myotube-MyoD-ChIP-Seq(GSE21614)/Homer	-6.556	-2e-05	-6.223	-0.002892	-100.6	-6.103	-7.106	-0.4388	-0.08615	-7e-06	-11.59	-4.4e-05
MyoG	bHLH	AACAGCTG	MyoG(bHLH)/C2C12-MyoG-ChIP-Seq(GSE36024)/Homer	-3.684	0	-4.964	-4e-06	-129.7	-3.299	-4.689	-0.396	-6e-05	-3e-06	-11.05	-2e-06
NeuroD1	bHLH	GCCATCTGTT	NeuroD1(bHLH)/Islet-NeuroD1-ChIP-Seq(GSE30298)/Homer	-6.321	-1e-06	-21.54	-0.03363	-83.01	-2.287	-2.434	-1.521	-0.062	-0.000365	-5.246	-2.001
NeuroG2	bHLH	ACCATCTGTT	NeuroG2(bHLH)/Fibroblast-NeuroG2-ChIP-Seq(GSE75910)/Homer	-14.35	-1.7e-05	-42.59	-6.199	-101.9	-3.04	-1.175	-1.199	-0.2802	-0.001047	-8.805	-2.28
NPAS	bHLH	NVCACGTG	NPAS(bHLH)/Liver-NPAS-ChIP-Seq(GSE39860)/Homer	-0.1758	-0.02337	-3.478	-12.17	-4.396	-0.01365	-0.4976	-0.1543	-0.5106	-0.4386	-0.02212	-1.709
Olig2	bHLH	RCCATMTGTT	Olig2(bHLH)/Neuron-Olig2-ChIP-Seq(GSE30882)/Homer	-8.622	-0.000197	-37.13	-3.535	-73.32	-4.153	-0.5555	-3.084	-0.6642	-0.01219	-12.98	-1.95
Ptf1a	bHLH	ACAGCTGTTN	Ptf1a(bHLH)/Panc1-Ptf1a-ChIP-Seq(GSE47459)/Homer	-0.3451	0	-0.5875	0	-110.3	-3.328	-2.168	-0.05092	0	0	-2.231	-0.000392
SCL	bHLH	AVCAGCTG	SCL(bHLH)/HPC7-Scl-ChIP-Seq(GSE13511)/Homer	-15.87	-0.02665	-13.26	-0.506	-46.04	-4.14	-1.724	-3.188	-0.7535	-0.000135	-2.637	-0.1062
Tcf12	bHLH	VCAGCTGYTG	Tcf12(bHLH)/GM12878-Tcf12-ChIP-Seq(GSE32465)/Homer	-3.464	0	-1.666	0	-116	-9.041	-11.1	-1.494	-0.006355	-1e-06	-15.09	-2e-06
Tcf21	bHLH	NAACAGCTGG	Tcf21(bHLH)/ArterySmoothMuscle-Tcf21-ChIP-Seq(GSE61369)/Homer	-20.78	-1e-06	-19.96	-0.1062	-152.8	-5.853	-3.684	-2.481	-0.05843	0	-16.23	-0.02254
TCF4	bHLH	SMCATCTGKH	TCF4(bHLH)/SHSY5Y-TCF4-ChIP-Seq(GSE96915)/Homer	-17.34	0	-47.54	-9.189	-131.4	-5.615	-2.404	-0.9003	-1.057	-1.7e-05	-6.164	-0.4858
Twist	bHLH	VCAKCTGGNNNCCAGMTGBN	Twist(bHLH)/HMLE-TWIST1-ChIP-Seq(Chang_et_al)/Homer	-0.4589	-0.07473	-10.28	-28.17	-3.339	-0.8906	-0.506	-0.0173	-0.02446	-0.1702	-0.4713	-0.000914
AP-1	bZIP	VTGACTCATC	AP-1(bZIP)/ThioMac-PU.1-ChIP-Seq(GSE21512)/Homer	0	-16.69	-0.001273	-7.939	0	-0.06839	-1e-06	-0.542	-19.81	-0.000545	-4e-06	0
Atf3	bZIP	DATGASTCATHN	Atf3(bZIP)/GBM-ATF3-ChIP-Seq(GSE33912)/Homer	0	-21.95	-8.1e-05	-7.761	0	-0.1924	-1e-06	-0.22	-26.06	-0.000825	-4.2e-05	0
Atf4	bZIP	MTGATGCAAT	Atf4(bZIP)/MEF-Atf4-ChIP-Seq(GSE35681)/Homer	-1.379	-0.05243	-0.006886	-1.129	-9.591	-14.61	-0.001417	-7.308	-0.002296	-0.2145	-1.776	-1.349
BATF	bZIP	DATGASTCAT	BATF(bZIP)/Th17-BATF-ChIP-Seq(GSE39756)/Homer	0	-23.99	-1.1e-05	-6.818	0	-0.2332	-1e-06	-0.04716	-24.62	-8.5e-05	-1.3e-05	0
CEBP	bZIP	ATTGCGCAAC	CEBP(bZIP)/ThioMac-CEBPb-ChIP-Seq(GSE21512)/Homer	-0.8652	-0.03794	-0.05824	-16.94	-0.6527	-35.33	-0.003105	-0.006779	-1.274	-0.07956	-0.09472	-1.155
Chop	bZIP	ATTGCATCAT	Chop(bZIP)/MEF-Chop-ChIP-Seq(GSE35681)/Homer	-0.776	-0.03338	-0.02406	-0.6569	-10.21	-1.47	-0.000151	-7.453	-9e-06	-0.2674	-4.304	-2.552
Fosl2	bZIP	NATGASTCABNN	Fosl2(bZIP)/3T3L1-Fosl2-ChIP-Seq(GSE56872)/Homer	0	-32.14	-0.000561	-7.801	0	-0.1448	0	-0.03997	-36.29	-0.003175	-5.8e-05	0
Fra1	bZIP	NNATGASTCATH	Fra1(bZIP)/BT549-Fra1-ChIP-Seq(GSE46166)/Homer	0	-28.76	-0.000287	-8.057	0	-0.3218	-2e-06	-0.1039	-30.6	-0.0011	-2e-06	0
Fra2	bZIP	GGATGACTCATC	Fra2(bZIP)/Striatum-Fra2-ChIP-Seq(GSE43429)/Homer	0	-26.18	-0.000109	-7.86	0	-0.04853	-1e-06	-0.04519	-37.44	-0.001739	-8e-06	0
HLF	bZIP	RTTATGYAAB	HLF(bZIP)/HSC-HLF.Flag-ChIP-Seq(GSE69817)/Homer	-0.005195	-0.2783	-0.0104	-0.9901	-0.1867	-138.6	-0.000202	-0.2953	-0.001334	-0.000843	-0.05153	-0.7488
Jun-AP1	bZIP	GATGASTCATCN	Jun-AP1(bZIP)/K562-cJun-ChIP-Seq(GSE31477)/Homer	0	-28.89	-4.5e-05	-8.402	0	-0.1013	-1.5e-05	-0.0572	-45.92	-0.007808	-2.3e-05	0
JunB	bZIP	RATGASTCAT	JunB(bZIP)/DendriticCells-Junb-ChIP-Seq(GSE36099)/Homer	0	-18.8	-0.000284	-5.749	0	-0.3535	-1e-06	-0.1265	-35.27	-9.7e-05	-1e-06	0
NFIL3	bZIP	VTTACGTAAYNNNNN	NFIL3(bZIP)/HepG2-NFIL3-ChIP-Seq(Encode)/Homer	-0.005383	-0.318	-0.001689	-2.154	-0.245	-166.7	-8e-06	-0.08492	-0.01123	-0.03314	-0.1142	-0.163
NF1-halfsite	CTF	YTGCCAAG	NF1-halfsite(CTF)/LNCaP-NF1-ChIP-Seq(Unpublished)/Homer	-7.572	-6.5e-05	-0.6304	-0.006937	-2.174	-3.677	-2.868	-9.188	-4.522	-11.79	-0.7829	-0.4769
NF1	CTF	CYTGGCABNSTGCCAR	NF1(CTF)/LNCAP-NF1-ChIP-Seq(Unpublished)/Homer	-3.731	-0.002106	-0.00813	-0.01081	-11.72	-6.598	-0.7245	-0.6971	-1.978	-5.313	-1.445	-0.5814
EBF	EBF	DGTCCCYRGGGA	EBF(EBF)/proBcell-EBF-ChIP-Seq(GSE21978)/Homer	-15.34	-0.02311	-11.18	-0.6124	-17.43	-0.4147	-24.96	-11.95	-0.4978	-0.001692	-13.88	0
EBF1	EBF	GTCCCCWGGGGA	EBF1(EBF)/Near-E2A-ChIP-Seq(GSE21512)/Homer	-12.78	-0.03803	-5.319	-3.521	-7.631	-8.432	-55.72	-19.45	-1.274	-0.1411	-16.87	0
EBF2	EBF	NABTCCCWDGGGAVH	EBF2(EBF)/BrownAdipose-EBF2-ChIP-Seq(GSE97114)/Homer	-30.66	-0.002072	-7.474	-1.549	-16.74	-15.27	-84.68	-34.04	-2.26	-0.2542	-44.49	0
EHF	ETS	AVCAGGAAGT	EHF(ETS)/LoVo-EHF-ChIP-Seq(GSE49402)/Homer	-52.45	-5.942	-0.01488	-0.6798	-0.05399	-24.39	-0.000211	-5.305	-31.21	-3.698	-3.187	-36.29
ELF1	ETS	AVCCGGAAGT	ELF1(ETS)/Jurkat-ELF1-ChIP-Seq(SRA014231)/Homer	-16.54	-2.327	-0.8656	-2.982	-0.3032	-7.07	-1e-06	-0.269	-2.028	-0.6719	-0.4261	-4.469
ELF3	ETS	ANCAGGAAGT	ELF3(ETS)/PDAC-ELF3-ChIP-Seq(GSE64557)/Homer	-24.03	-2.271	-0.001594	-0.867	-0.5286	-18.05	-0.000186	-2.806	-14.19	-2.142	-0.4221	-17.86
Elf4	ETS	ACTTCCKGKT	Elf4(ETS)/BMDM-Elf4-ChIP-Seq(GSE88699)/Homer	-25.84	-6.809	-0.074	-0.6228	-0.0272	-11.01	0	-1.633	-17.21	-0.453	-0.3197	-21.01
Elk1	ETS	HACTTCCGGY	Elk1(ETS)/Hela-Elk1-ChIP-Seq(GSE31477)/Homer	-47.44	-4.311	-3.076	-6.534	-0.3098	-5.662	-2e-06	-5.052	-7.042	-0.7599	-1.896	-11.4
Elk4	ETS	NRYTTCCGGY	Elk4(ETS)/Hela-Elk4-ChIP-Seq(GSE31477)/Homer	-50.99	-2.358	-1.462	-2.401	-1.088	-12.63	-1.6e-05	-5.698	-17.28	-0.5911	-4.547	-21.68
ERG	ETS	ACAGGAAGTG	ERG(ETS)/VCaP-ERG-ChIP-Seq(GSE14097)/Homer	-136.2	-26.26	-3.959	-1.832	-2.035	-44.38	-0.02605	-20.76	-71.5	-4.753	-5.533	-108.8
ETS	ETS	AACCGGAAGT	ETS(ETS)/Promoter/Homer	-12.57	-2.728	-0.2619	-3.11	-0.8328	-11.8	-3e-06	-0.5469	-1.778	-0.01873	-0.9997	-1.08
Ets1-distal	ETS	MACAGGAAGT	Ets1-distal(ETS)/CD4+-PolII-ChIP-Seq(Barski_et_al.)/Homer	-41.14	-22.3	-0.4462	-1.469	-0.6311	-14.82	-0.004941	-9.002	-38.95	-0.03044	-1.294	-19.41
ETS1	ETS	ACAGGAAGTG	ETS1(ETS)/Jurkat-ETS1-ChIP-Seq(GSE17954)/Homer	-59.55	-43.3	-1.24	-2.271	-0.02389	-12.37	-5.7e-05	-8.466	-34.44	-0.7861	-0.4881	-36.34
ETV1	ETS	AACCGGAAGT	ETV1(ETS)/GIST48-ETV1-ChIP-Seq(GSE22441)/Homer	-91.63	-25.81	-3.378	-2.028	-0.05896	-29.36	-3.2e-05	-11.84	-54.92	-2.529	-2.842	-71.05
Etv2	ETS	NNAYTTCCTGHN	Etv2(ETS)/ES-ER71-ChIP-Seq(GSE59402)/Homer(0.967)	-98.36	-25.34	-1.229	-1.176	-1.265	-25.64	-0.00336	-15.45	-55.51	-2.385	-2.811	-77.34
ETV4	ETS	ACCGGAAGTG	ETV4(ETS)/HepG2-ETV4-ChIP-Seq(ENCODE)/Homer	-98.61	-31.99	-4.837	-4.066	-0.1192	-18.68	0	-16	-46.3	-2.028	-1.992	-54.72
EWS:ERG-fusion	ETS	ATTTCCTGTN	EWS:ERG-fusion(ETS)/CADO_ES1-EWS:ERG-ChIP-Seq(SRA014231)/Homer	-78.01	-11.93	-1.266	-0.5919	-5.288	-40.97	-0.03076	-17.04	-52.67	-2.004	-7.36	-63.17
EWS:FLI1-fusion	ETS	VACAGGAAAT	EWS:FLI1-fusion(ETS)/SK_N_MC-EWS:FLI1-ChIP-Seq(SRA014231)/Homer	-113.7	-12.46	-3.408	-2.535	-4.418	-30.63	-0.001785	-13.91	-66.93	-3.775	-13.2	-79.28
Fli1	ETS	NRYTTCCGGH	Fli1(ETS)/CD8-FLI-ChIP-Seq(GSE20898)/Homer	-114	-21.45	-3.831	-1.289	-0.3851	-15.27	-0.000768	-9.657	-44.27	-1.626	-0.8152	-57.21
GABPA	ETS	RACCGGAAGT	GABPA(ETS)/Jurkat-GABPa-ChIP-Seq(GSE17954)/Homer	-55.7	-18.3	-0.8956	-2.776	-0.1222	-17.32	0	-7.585	-29.56	-1.538	-1.442	-28.62
SPDEF	ETS	ASWTCCTGBT	SPDEF(ETS)/VCaP-SPDEF-ChIP-Seq(SRA014231)/Homer	-51.34	-14.1	-0.2866	-2.835	-1.067	-26.33	-1.5e-05	-10.62	-54.79	-3.571	-1.71	-32.31
ETS:E-box	ETS,bHLH	AGGAARCAGCTG	ETS:E-box(ETS,bHLH)/HPC7-Scl-ChIP-Seq(GSE22178)/Homer	-65.33	-2e-06	-0.021	-1.2e-05	-40.15	-22.18	-3.116	-2.017	-24.21	-0.5959	-4.977	-86.24
ETS:RUNX	ETS,Runt	RCAGGATGTGGT	ETS:RUNX(ETS,Runt)/Jurkat-RUNX1-ChIP-Seq(GSE17954)/Homer	-15.96	-79.8	-4.593	-14.07	-0.000124	-0.003117	-0.1537	-0.9421	-7.028	-0.5206	-0.008058	-3.431
Foxa2	Forkhead	CYTGTTTACWYW	Foxa2(Forkhead)/Liver-Foxa2-ChIP-Seq(GSE25694)/Homer	-2.227	-0.7571	-0.03515	-0.0169	-10.73	-1.172	-0.1031	-1.141	-1.004	-0.2519	-6.084	-0.08416
FOXK1	Forkhead	NVWTGTTTAC	FOXK1(Forkhead)/HEK293-FOXK1-ChIP-Seq(GSE51673)/Homer	-3.825	-9.536	-0.03154	-0.4416	-11.94	-0.3819	-0.0794	-3.581	-1.197	-0.1318	-7.361	-2.953
FoxL2	Forkhead	WWTRTAAACAVG	FoxL2(Forkhead)/Ovary-FoxL2-ChIP-Seq(GSE60858)/Homer	-4.934	-10.55	-0.006062	-0.7382	-7.273	-0.9214	-0.001263	-3.838	-3.197	-0.2193	-6.256	-2.089
Foxo1	Forkhead	CTGTTTAC	Foxo1(Forkhead)/RAW-Foxo1-ChIP-Seq(Fan_et_al.)/Homer	-22.97	-1.329	-0.3531	-0.06613	-11.61	-3.801	-0.01368	-2.661	-25.9	-3.795	-9.694	-37.5
Foxo3	Forkhead	DGTAAACA	Foxo3(Forkhead)/U2OS-Foxo3-ChIP-Seq(E-MTAB-2701)/Homer	-4.274	-13.62	-0.008312	-0.6554	-10.51	-0.002658	-0.008301	-5.656	-2.196	-0.7101	-14.04	-1.901
FOXP1	Forkhead	NYYTGTTTACHN	FOXP1(Forkhead)/H9-FOXP1-ChIP-Seq(GSE31006)/Homer	-2.419	-4.086	-0.01578	-0.04576	-13.9	-0.007554	-0.05124	-6.082	-0.6617	-0.9119	-9.673	-2.21
LEF1	HMG	CCTTTGATST	LEF1(HMG)/H1-LEF1-ChIP-Seq(GSE64758)/Homer	-12.57	-11.91	-1.04	-1.991	-3.143	-7.411	-32.43	-4.764	-8.507	-0.000631	-0.4603	-0.3422
Sox3	HMG	CCWTTGTY	Sox3(HMG)/NPC-Sox3-ChIP-Seq(GSE33059)/Homer	-7.309	-5.477	-1.719	-1.153	-12.01	-8.291	-2.558	-2.045	-1.33	-0.006768	-5.151	-0.9526
Tcf3	HMG	ASWTCAAAGG	Tcf3(HMG)/mES-Tcf3-ChIP-Seq(GSE11724)/Homer	-10.51	-5.075	-1.99	-1.019	-4.721	-7.093	-32.3	-2.955	-5.129	-0.002081	-0.598	-0.1869
Tcf7	HMG	CTTTGATGTGSB	Tcf7(HMG)/GM12878-TCF7-ChIP-Seq(Encode)/Homer	-17.38	-4.017	-0.6775	-1.246	-0.3615	-4.088	-18.51	-8.866	-1.568	-0.01077	-1.176	-0.2878
Cdx2	Homeobox	GYMATAAAAH	Cdx2(Homeobox)/mES-Cdx2-ChIP-Seq(GSE14586)/Homer	-2.48	-14.08	-14.14	-3.505	-0.2763	-0.0824	-0.6794	-2.688	-0.2027	-0.4483	-1.233	-0.8991
CDX4	Homeobox	NGYCATAAAWCH	CDX4(Homeobox)/ZebrafishEmbryos-Cdx4.Myc-ChIP-Seq(GSE48254)/Homer	-1.039	-32.92	-37.08	-5.304	-0.8299	-0.05552	-0.1734	-1.437	-0.006866	-0.9463	-1.456	-0.1808
DUX4	Homeobox	NWTAAYCYAATCAWN	DUX4(Homeobox)/Myoblasts-DUX4.V5-ChIP-Seq(GSE75791)/Homer	-0.1185	-0.1012	-0.2122	-0.2312	-102.7	-0.007029	-0.005779	-0.005185	-0.1251	0	-0.02599	-0.01255
HOXA1	Homeobox	TGATKGATGR	HOXA1(Homeobox)/mES-Hoxa1-ChIP-Seq(SRP084292)/Homer	-0.5873	-16.49	-18.11	-0.9302	-0.08868	-0.05674	-0.23	-0.05349	-0.3785	-0.1025	-0.1876	-0.5042
Hoxa11	Homeobox	TTTTATGGCM	Hoxa11(Homeobox)/ChickenMSG-Hoxa11.Flag-ChIP-Seq(GSE86088)/Homer	-2.648	-10.17	-14.29	-2.277	-1.265	-0.03554	-0.6461	-3.229	-0.01196	-0.0656	-2.188	-0.8448
Hoxa13	Homeobox	CYHATAAAAN	Hoxa13(Homeobox)/ChickenMSG-Hoxa13.Flag-ChIP-Seq(GSE86088)/Homer	-0.3864	-7.021	-10.37	-1.063	-0.2161	-0.001959	-0.8646	-1.655	-0.03444	-0.0737	-3.775	-0.2547
HOXA2	Homeobox	GYCATCMATCAT	HOXA2(Homeobox)/mES-Hoxa2-ChIP-Seq(Donaldson_et_al.)/Homer	-0.000102	-12.6	-7.565	-0.3372	-0.8939	-0.008022	-0.7368	-0.5383	-0.1606	-0.2151	-0.06595	-0.315
Hoxa9	Homeobox	RGCAATNAAA	Hoxa9(Homeobox)/ChickenMSG-Hoxa9.Flag-ChIP-Seq(GSE86088)/Homer	-0.471	-10.07	-10.27	-0.6088	-0.4932	-0.002073	-2.823	-1.479	-0.004042	-0.009422	-0.8275	-0.1771
HOXB13	Homeobox	TTTTATKRGG	HOXB13(Homeobox)/ProstateTumor-HOXB13-ChIP-Seq(GSE56288)/Homer	-2.853	-13.74	-18.66	-2.693	-0.2666	-0.04701	-0.5617	-0.7547	-0.2245	-0.2596	-4.019	-1.677
Hoxb4	Homeobox	TGATTRATGGCY	Hoxb4(Homeobox)/ES-Hoxb4-ChIP-Seq(GSE34014)/Homer	-0.000515	-14.66	-24.95	-0.08449	-0.1711	-0.0991	-0.9986	-0.1591	-1.119	-0.1042	-0.551	-0.3677
Hoxc9	Homeobox	GGCCATAAATCA	Hoxc9(Homeobox)/Ainv15-Hoxc9-ChIP-Seq(GSE21812)/Homer	-0.3658	-63.63	-120.6	-3.691	-0.002483	-0.02135	-0.7333	-0.2123	-0.04961	-0.1612	-0.03793	-0.09954
Hoxd10	Homeobox	GGCMATGAAA	Hoxd10(Homeobox)/ChickenMSG-Hoxd10.Flag-ChIP-Seq(GSE86088)/Homer	-0.9961	-10.9	-5.244	-0.2454	-0.424	-0.06937	-1.115	-0.8756	-0.1812	-0.05073	-0.2292	-0.1377
Hoxd11	Homeobox	VGCCATAAAA	Hoxd11(Homeobox)/ChickenMSG-Hoxd11.Flag-ChIP-Seq(GSE86088)/Homer	-3.642	-10.25	-16.49	-1.763	-0.6906	-0.04217	-0.6454	-3.504	-0.005619	-0.1175	-1.79	-0.3955
Hoxd13	Homeobox	NCYAATAAAA	Hoxd13(Homeobox)/ChickenMSG-Hoxd13.Flag-ChIP-Seq(GSE86088)/Homer	-0.327	-12.2	-10.51	-1.185	-0.6056	-0.06116	-0.3201	-1.159	-0.000261	-0.1867	-3.869	-0.4327
Lhx1	Homeobox	NNYTAATTAR	Lhx1(Homeobox)/EmbryoCarcinoma-Lhx1-ChIP-Seq(GSE70957)/Homer	0	-0.006109	-0.001078	-4e-06	-12.3	-1.076	-0.3227	-0.1589	-0.000256	-0.002583	-0.2474	-0.3977
Lhx3	Homeobox	ADBTAATTAR	Lhx3(Homeobox)/Neuron-Lhx3-ChIP-Seq(GSE31456)/Homer	-1e-05	-0.000263	-0.000591	-3e-06	-30.08	-0.3765	-0.5139	-0.04182	-0.000111	-0.001046	-0.347	-0.1878
PBX2	Homeobox	RTGATTKATRGN	PBX2(Homeobox)/K562-PBX2-ChIP-Seq(Encode)/Homer	-0.000759	-48.63	-63.83	-1.043	-0.109	-0.004376	-0.8031	-0.6356	-0.1357	-0.01571	-0.01347	-0.06125
Pdx1	Homeobox	YCATYAATCA	Pdx1(Homeobox)/Islet-Pdx1-ChIP-Seq(SRA008281)/Homer	-0.01278	-17.14	-41.9	-1.728	-0.462	-0.000766	-1.79	-1.164	-0.02266	-0.01159	-0.003763	-0.05072
Phox2a	Homeobox	YTAATYNRATTA	Phox2a(Homeobox)/Neuron-Phox2a-ChIP-Seq(GSE31456)/Homer	-0.00892	-0.1349	-0.01674	-1e-05	-86.76	-0.06927	-0.0699	-0.9378	-0.007405	-0.005782	-1.284	-0.1566
Phox2b	Homeobox	TTAATTNAATTA	Phox2b(Homeobox)/CLBGA-PHOX2B-ChIP-Seq(GSE90683)/Homer	-0.01797	-0.00486	-0.005429	-0.000201	-37.21	-0.00278	-0.0666	-0.6157	-0.0704	-0.006311	-2.187	-0.005727
Pit1+1bp	Homeobox	ATGCATAATTCA	Pit1+1bp(Homeobox)/GCrat-Pit1-ChIP-Seq(GSE58009)/Homer	-0.1779	-2.147	-1.209	-0.1131	-0.1251	-0.6818	-0.004831	-22.72	-3.497	-0.03145	-2.1e-05	-0.1119
Prop1	Homeobox	NTAATBNAATTA	Prop1(Homeobox)/GHFT1-PROP1.biotin-ChIP-Seq(GSE77302)/Homer	-0.2348	-0.04249	-0.002014	-2.5e-05	-82.08	-0.646	-0.08269	-1.135	-0.02229	-0.003845	-0.7261	-0.2364
Unknown	Homeobox	SSCMATWAAA	Unknown(Homeobox)/Limb-p300-ChIP-Seq/Homer	-0.1151	-11.42	-8.956	-0.6249	-0.0889	-0.2399	-0.4126	-2.845	-0.08102	-2.307	-1.557	-1.265
AMYB	HTH	TGGCAGTTGG	AMYB(HTH)/Testes-AMYB-ChIP-Seq(GSE44588)/Homer	-58.01	-10.7	-11.21	-0.7284	-8.46	-1.411	-57.16	-78.27	-11.43	-1.496	-36.28	-0.001677
BMYB	HTH	NHAACBGYYV	BMYB(HTH)/Hela-BMYB-ChIP-Seq(GSE27030)/Homer	-46.22	-6.246	-19.34	-0.0357	-6.222	-6.212	-42.66	-51.19	-9.374	-0.8435	-26.3	-0.001897
MYB	HTH	GGCVGTTR	MYB(HTH)/ERMYB-Myb-ChIPSeq(GSE22095)/Homer	-70.24	-12.84	-14.43	-2.601	-11.42	-3.123	-66.07	-63.61	-5.447	-2.506	-37.3	-0.005014
IRF1	IRF	GAAAGTGAAAGT	IRF1(IRF)/PBMC-IRF1-ChIP-Seq(GSE43036)/Homer	-0.7453	-1.1e-05	0	-0.2474	-6.8e-05	0	-0.04018	-0.15	-1e-06	-28.14	-9.302	0
IRF2	IRF	GAAASYGAAASY	IRF2(IRF)/Erythroblas-IRF2-ChIP-Seq(GSE36985)/Homer	-2.898	-0.000409	0	-1.203	-0.000989	-0.000189	-0.03821	-0.3743	-2.1e-05	-33.4	-19.7	-6.4e-05
IRF3	IRF	AGTTTCAKTTTC	IRF3(IRF)/BMDM-Irf3-ChIP-Seq(GSE67343)/Homer	-0.0113	-1.9e-05	0	-0.04397	-5.6e-05	0	-0.02996	-0.2971	-3.2e-05	-11.89	-0.1445	0
ISRE	IRF	AGTTTCASTTTC	ISRE(IRF)/ThioMac-LPS-Expression(GSE23622)/Homer	-4.509	-0.01311	-5.7e-05	-1.349	-0.03988	-9.3e-05	-0.03126	-0.9056	-8e-05	-32.86	-28.79	-0.000214
CArG	MADS	CCATATATGGNM	CArG(MADS)/PUER-Srf-ChIP-Seq(Sullivan_et_al.)/Homer	-5.853	-11.97	-0.7896	-0.3772	-0.2689	-0.6137	-0.1433	-1.475	-2.785	-0.9848	-0.006926	-0.7852
Mef2a	MADS	CYAAAAATAG	Mef2a(MADS)/HL1-Mef2a.biotin-ChIP-Seq(GSE21529)/Homer	-23.78	-0.191	-3.414	-18.14	-1.008	-1.644	-4.171	-18.86	-1.661	-5.097	-0.2448	-2.114
Mef2b	MADS	GCTATTTTTGGM	Mef2b(MADS)/HEK293-Mef2b.V5-ChIP-Seq(GSE67450)/Homer	-31.77	-0.3798	-11.93	-41.71	-0.09511	-2.978	-2.822	-20.78	-3.86	-4.614	-0.6032	-3.017
Mef2c	MADS	DCYAAAAATAGM	Mef2c(MADS)/GM12878-Mef2c-ChIP-Seq(GSE32465)/Homer	-28.67	-0.182	-7.121	-43.73	-0.227	-0.1478	-4.325	-17.28	-1.536	-3.594	-0.06442	-4.03
Mef2d	MADS	GCTATTTTTAGC	Mef2d(MADS)/Retina-Mef2d-ChIP-Seq(GSE61391)/Homer	-42.57	-0.2557	-3.535	-27.21	-1.644	-0.6405	-6.901	-23.45	-2.09	-7.535	-0.4296	-2.691
RORa	NR	AAWCTAGGTCARDNN	RORa(NR)/Liver-Rora-ChIP-Seq(GSE101115)/Homer	-0.6584	-2.732	-0.8996	-0.2027	-0.007738	-0.9887	-12.83	-0.1059	-1.398	-0.01077	-1.049	-0.09987
RORg	NR	WAABTAGGTCAV	RORg(NR)/Liver-Rorc-ChIP-Seq(GSE101115)/Homer	-0.1278	-1.385	-0.08797	-0.001481	-0.2697	-0.9238	-26.96	-0.002115	-0.3903	-0.00723	-0.3876	-0.09262
RORgt	NR	AAYTAGGTCA	RORgt(NR)/EL4-RORgt.Flag-ChIP-Seq(GSE56019)/Homer	-0.5987	-2.455	-1.711	-0.1415	-0.2026	-1.368	-20.89	-0.002738	-1.021	-0.02333	-0.7635	-0.000755
RORgt	NR	AAYTAGGTCA	RORgt(NR)/EL4-RORgt.Flag-ChIP-Seq(GSE56019)/Homer	-0.5987	-2.455	-1.711	-0.1415	-0.2026	-1.368	-20.89	-0.002738	-1.021	-0.02333	-0.7635	-0.000755
p53	p53	ACATGCCCGGGCAT	p53(p53)/mES-cMyc-ChIP-Seq(GSE11431)/Homer	-0.04012	-10.39	-0.4761	-0.4328	-0.1073	-0.08108	-0.3304	-0.07129	-7.645	-0.03133	-0.005382	-0.2813
p53	p53	RRCATGYCYRGRCATGYYYN	p53(p53)/Saos-p53-ChIP-Seq(GSE15780)/Homer	-0.4625	-26.72	-0.1822	-0.3452	-0.3075	-0.0184	-0.3697	-0.02121	-11.97	-0.5785	-0.001689	-0.03794
p53	p53	RRCATGYCYRGRCATGYYYN	p53(p53)/Saos-p53-ChIP-Seq/Homer	-0.4625	-26.72	-0.1822	-0.3452	-0.3075	-0.0184	-0.3697	-0.02121	-11.97	-0.5785	-0.001689	-0.03794
p63	p53	NNDRCATGYCYNRRCATGYH	p63(p53)/Keratinocyte-p63-ChIP-Seq(GSE17611)/Homer	-0.3817	-12.87	-0.004755	-0.8171	-0.2036	-0.1809	-0.8425	-0.1827	-3.454	-1.826	-0.04423	-0.04122
p73	p53	NRRRCAWGTCCDGRCATGYY	p73(p53)/Trachea-p73-ChIP-Seq(PRJNA310161)/Homer	-0.03005	-33.15	-0.1052	-0.2434	-0.5699	-0.02216	-0.07948	-0.03331	-18.9	-1.074	-0.00897	-0.003165
OCT:OCT	POU,Homeobox,IR1	ATGAATWATTCATGA	OCT:OCT(POU,Homeobox,IR1)/NPC-Brn2-ChIP-Seq(GSE35496)/Homer	-0.3509	-1.079	-0.8279	0	-0.6673	-0.6005	-0.07223	-29.31	-13.95	0	-0.01199	0
NFAT	RHD	ATTTTCCATT	NFAT(RHD)/Jurkat-NFATC1-ChIP-Seq(Jolma_et_al.)/Homer	-0.04053	-0.1169	-58.87	-22.58	-1.651	-0.04367	-0.8805	-11.73	-4.713	-3.006	0	-3e-06
RUNX-AML	Runt	GCTGTGGTTW	RUNX-AML(Runt)/CD4+-PolII-ChIP-Seq(Barski_et_al.)/Homer	-13.58	-30.76	-62.27	-75.19	-0.09108	-0.1787	-9.315	-2.555	-0.01451	-0.7411	-0.01387	-0.01001
RUNX	Runt	SAAACCACAG	RUNX(Runt)/HPC7-Runx1-ChIP-Seq(GSE22178)/Homer	-11.14	-37.04	-64.83	-91.33	-0.05529	-0.0587	-9.684	-1.368	-0.002154	-0.815	-0.00033	-0.009225
RUNX1	Runt	AAACCACARM	RUNX1(Runt)/Jurkat-RUNX1-ChIP-Seq(GSE29180)/Homer	-20.24	-51.66	-83.24	-87.13	-0.03655	-0.005904	-15.02	-1.616	-0.02646	-1.612	-0.001295	-0.000552
RUNX2	Runt	NWAACCACADNN	RUNX2(Runt)/PCa-RUNX2-ChIP-Seq(GSE33889)/Homer	-12.69	-42.78	-69.56	-92.49	-0.01248	-0.0487	-9.243	-2.375	-0.03192	-0.421	-0.000589	-0.009763
STAT1	Stat	NATTTCCNGGAAAT	STAT1(Stat)/HelaS3-STAT1-ChIP-Seq(GSE12782)/Homer	-2.311	-1.874	-2.143	-1.267	-1.182	-0.2948	-2e-06	-2.719	-27.22	-63.42	-0.132	-0.08788
Stat3	Stat	CTTCCGGGAA	Stat3(Stat)/mES-Stat3-ChIP-Seq(GSE11431)/Homer	-3.932	-0.1042	-1.93	-3.519	-0.6098	-2.62	-0.09184	-2.847	-27.99	-37.49	-0.2299	-0.8718
Stat3+il21	Stat	SVYTTCCNGGAARB	Stat3+il21(Stat)/CD4-Stat3-ChIP-Seq(GSE19198)/Homer	-5.187	-1.103	-0.2719	-1.414	-0.681	-2.087	-0.01733	-3.26	-27	-42.28	-0.0361	-0.8234
STAT4	Stat	NYTTCCWGGAAR	STAT4(Stat)/CD4-Stat4-ChIP-Seq(GSE22104)/Homer	-6.833	-1.136	-0.3841	-3.49	-1.529	-0.7498	-0.1982	-3.168	-29.27	-46.96	-0.04083	-0.09217
STAT5	Stat	RTTTCTNAGAAA	STAT5(Stat)/mCD4+-Stat5-ChIP-Seq(GSE12346)/Homer	-2.148	-0.4418	-0.4032	-1.065	-0.3141	-0.6299	-2.7e-05	-0.4124	-28.36	-71.09	-0.002378	-0.005807
STAT6	Stat	TTCCKNAGAA	STAT6(Stat)/Macrophage-Stat6-ChIP-Seq(GSE38377)/Homer	-4.588	-0.3174	-0.3231	-0.5475	-1.178	-1.79	-0.05623	-3.184	-13.31	-9.406	-0.0387	-0.00418
Tbet	T-box	AGGTGTGAAM	Tbet(T-box)/CD8-Tbet-ChIP-Seq(GSE33802)/Homer	-8.1e-05	-0.08664	-3.2e-05	-0.004204	-0.1701	-0.000871	-0.09499	-2.274	-10.46	-0.4398	-0.000135	-0.009477
Tbr1	T-box	AAGGTGTKAA	Tbr1(T-box)/Cortex-Tbr1-ChIP-Seq(GSE71384)/Homer	-0.054	-0.0955	-0.04194	-1.699	-1.517	-0.05459	-0.1044	-6.077	-12.13	-0.4056	-0.007583	-0.3149
Tbx21	T-box	AGGTGTGAAA	Tbx21(T-box)/GM12878-TBX21-ChIP-Seq(Encode)/Homer	-3.3e-05	-0.05978	-0.001216	-0.01179	-0.003942	-0.006483	-0.2717	-2.67	-10.75	-0.9042	-0.02226	-0.04333
Tbx6	T-box	DAGGTGTBAA	Tbx6(T-box)/ESC-Tbx6-ChIP-Seq(GSE93524)/Homer	0	-0.000708	0	-1e-05	-0.1235	-0.001194	-0.04285	-0.6747	-19.1	-0.432	-0.007453	-0.09265
TEAD	TEA	YCWGGAATGY	TEAD(TEA)/Fibroblast-PU.1-ChIP-Seq(Unpublished)/Homer	-1.914	-0.058	-0.08491	-7.934	-1.662	-1.752	-0.2716	-14.69	-20.53	-13.33	-1.308	-0.09727
TEAD2	TEA	CCWGGAATGY	TEAD2(TEA)/Py2T-Tead2-ChIP-Seq(GSE55709)/Homer	-1.33	-0.04518	-0.01646	-6.365	-2.617	-2.507	-0.2267	-5.449	-10.98	-15.29	-0.009791	-0.07051
TEAD3	TEA	TRCATTCCAG	TEAD3(TEA)/HepG2-TEAD3-ChIP-Seq(Encode)/Homer	-1.781	-0.01084	-0.1748	-7.473	-3.556	-0.4162	-0.9246	-11.18	-20.47	-15.42	-0.7344	-0.04088
TEAD4	TEA	CCWGGAATGY	TEAD4(TEA)/Tropoblast-Tead4-ChIP-Seq(GSE37350)/Homer	-2.851	-0.008952	-0.003608	-5.573	-2.45	-0.8261	-0.6323	-8.783	-23.01	-12.22	-0.476	-0.2292
TEAD1	TEAD	CYRCATTCCA	TEAD1(TEAD)/HepG2-TEAD1-ChIP-Seq(Encode)/Homer	-2.451	-0.005297	-0.07467	-8.405	-2.65	-3.52	-1.22	-14.99	-22.23	-12.27	-1.827	-0.01213
Bcl6	Zf	NNNCTTTCCAGGAAA	Bcl6(Zf)/Liver-Bcl6-ChIP-Seq(GSE31578)/Homer	-21.16	-0.5734	-0.4076	-3.133	-11.65	-5.505	-1.619	-2.329	-49.68	-37.08	-0.3262	-0.1043
GATA	Zf	NNNNNBAGATAWYATCTVHN	GATA(Zf),IR3/iTreg-Gata3-ChIP-Seq(GSE20898)/Homer	-1.068	-0.07787	-0.433	-1.533	-14.78	-0.1749	-0.04025	-2.35	-0.02249	-0.1168	-1.708	-0.2737
GATA3	Zf	AGATAASR	GATA3(Zf)/iTreg-Gata3-ChIP-Seq(GSE20898)/Homer	-0.08491	-1.546	-2.706	-1.305	-11.45	-6.373	-0.1985	-3.065	-2.014	-0.3981	-0.174	-0.2383
Gata4	Zf	NBWGATAAGR	Gata4(Zf)/Heart-Gata4-ChIP-Seq(GSE35151)/Homer	-0.2222	-4.131	-3.261	-1.094	-16.5	-1.454	-0.4642	-1.249	-2.732	-0.1626	-0.3473	-0.09932
ZBTB18	Zf	AACATCTGGA	ZBTB18(Zf)/HEK293-ZBTB18.GFP-ChIP-Seq(GSE58341)/Homer	-10.58	-0.002346	-13.24	-4.901	-55.79	-5.923	-1.81	-1.312	-0.7056	-1e-06	-7.327	-0.1098
Zic	Zf	CCTGCTGAGH	Zic(Zf)/Cerebellum-ZIC1.2-ChIP-Seq(GSE60731)/Homer	-1.205	-1.94	-0.439	-0.04863	-1.746	-12.27	-0.1435	-9.254	-0.621	-2.001	-0.2015	-1.971
Zic3	Zf	GGCCYCCTGCTGDGH	Zic3(Zf)/mES-Zic3-ChIP-Seq(GSE37889)/Homer	-1.542	-1.116	-0.09924	-0.03659	-10.45	-8.611	-0.1078	-7.437	-0.1297	-0.3456	-3.432	-1.936

### Sheet: B - HOMER De novo analysis
HOMER analysis
Cluster	De Novo motif rank	De Novo Motif Consensus sequence	log pval	Best Guess Match score	Best Guess Motif Name	Best Guess database	Best Guess Motif details	Motif name in Figure 1 / Suppl fig 1	Comment / Interpretation
1	1	GGTTTCCTGH	-190.8	0.941	EWS:FLI1-fusion(ETS)	Homer	SK_N_MC-EWS:FLI1-ChIP-Seq(SRA014231)	ETS	Good match for most Class I/II ETS factors (e.g. ERG, several others expressed in B-ALL)
1	2	ADCVGTTR	-73.28	0.954	BMYB(HTH)	Homer	Hela-BMYB-ChIP-Seq(GSE27030)	MYB	Similarly good match for c-MYB (stronger biological candidate)
2	1	AGGATGTGGTTW	-129.5	0.945	ETS:RUNX(ETS,Runt)	Homer	Jurkat-RUNX1-ChIP-Seq(GSE17954)	ETS:RUNX	ETS:RUNX compound motif is biologically plausible
2	2	CCATAAATCA	-87.37	0.95	Hoxa9	Jaspar	MA0594.1	HOXA9	HoxA9 is strong biological candidate
3	1	TGTGGTTW	-102.2	0.937	RUNX(Runt)	Homer	HPC7-Runx1-ChIP-Seq(GSE22178)	RUNX	RUNX1 is strong biological candidate
3	2	TGATTTATTG	-90.58	0.936	Hoxc9	Jaspar	MA0485.1	HOXA9	Similarly good match for Jaspar HoxA9 motif (stronger biological candidate)
4	1	TGTGGTBDCC	-126.2	0.959	RUNX2(Runt)	Homer	PCa-RUNX2-ChIP-Seq(GSE33889)	RUNX	Similarly good match for RUNX1
4	2	TCTATTTTTA	-56.51	0.918	Mef2c(MADS)	Homer	GM12878-Mef2c-ChIP-Seq(GSE32465)	MEF2	Mef2c is strong biological candidate
5	1	AATBYAATCA	-364.3	0.939	DUXA	Jaspar	MA0884.1	DUX4	Similarly good match for DUX4 (stronger biological candidate)
5	2	GCAGCTGGNN	-181	0.963	E2A(bHLH)	Homer	proBcell-E2A-ChIP-Seq(GSE21978)	EBox	E2A (TCF3) is strong biological candidate
6	1	GGAAGTTATATAAC	-472.6	0.756	HLF	Jaspar	MA0043.2	ETS:HLF	De novo motif closely matches a recently reported ETS:HLF compound motif (Huang et al, Cancer Cell 2019)
6	2	TTAYRTAACAGGAA	-175.7	0.733	Ets1-distal(ETS)	Homer	CD4+-PolII-ChIP-Seq(Barski_et_al.)	HLF:ETS	De novo motif matches HLF:ETS compound motif (Huang et al, Cancer Cell 2019) with different relative orientation than motif 1
7	1	TCCCAAGGGA	-95.53	0.904	EBF2(EBF)	Homer	BrownAdipose-EBF2-ChIP-Seq(GSE97114)	EBF	Similarly good match for EBF1 (stronger biological candidate)
7	2	CVTTTGATGT	-73.58	0.829	PB0084.1_Tcf7l2_1	Jaspar	PB0084.1_Tcf7l2_1	TCF/LEF	TCF7L2 (TCF-4) and LEF1 (TCF7L3) are strong biological candidates
8	1	ATDAATWATTWATD	-95.96	0.896	POU4F1	Jaspar	MA0790.1	OCT:OCT	POU4F1 is strong biological candidate, binds to tandem POU box (OCT) motif
8	2	WGACVGTT	-69.01	0.914	BMYB(HTH)	Homer	Hela-BMYB-ChIP-Seq(GSE27030)	MYB	Similarly good match for c-MYB (stronger biological candidate)
9	1	YTTCCTGW	-133.5	0.911	EWS:FLI1-fusion(ETS)	Homer	SK_N_MC-EWS:FLI1-ChIP-Seq(SRA014231)	ETS	Good match for most Class I/II ETS factors (e.g. ERG, several others expressed in B-ALL)
9	2	SARTGACTCAYH	-61.27	0.945	Atf3(bZIP)	Homer	GBM-ATF3-ChIP-Seq(GSE33912)	ATF/bZIP	Good match for multiple Atf and AP-1 bZip factors
10	1	HTTCCBRGAA	-90.84	0.957	STAT5(Stat)	Homer	mCD4+-Stat5-ChIP-Seq(GSE12346)	STAT	STAT5 is strong biological candidate
10	2	CTTTCAGTTTCC	-59.21	0.939	IRF1(IRF)	Homer	PBMC-IRF1-ChIP-Seq(GSE43036)	IRF1	IRF1 is strong biological candidate
11	1	AGGAAGCAAGCACG	-94.75	0.701	EWSR1-FLI1	Jaspar	MA0149.1	ETS/repeat	Imperfect match for both GGAA repeat and classic Class I/II ETS factor motif
11	2	CTTTCACTTTCATT	-83.8	0.914	IRF1	Jaspar	MA0050.2	IRF1	IRF1 is strong biological candidate
12	1	CTTCCTTCCTTCCT	-455.4	0.872	EWSR1-FLI1	Jaspar	MA0149.1	GGAArep	Matches GGAA tandem repeat
12	2	ATMTGYTTCCTG	-145.7	0.892	ETS:E-box(ETS,bHLH)	Homer	HPC7-Scl-ChIP-Seq(GSE22178)	ETS:Ebox	ETS:E-box compound motif is biologically plausible
