## Supplementary material for "*ETV6* Deficiency and Microsatellite Enhancers Drive Transcriptional Dysregulation in B-Lymphoblastic Leukemia": Suppl table 3 - Summary of TF ChIP-Seq results

### Sheet: Sheet1
						HOMER de novo motif analysis
Cell line	ETV6 status	ChIP-Seq target	Antibody	Peak calling FDR	Peaks (blacklist filtered)	Top De Novo Motif Consensus sequence	pval	Best Guess Match score	Best Guess Motif Name	Best Guess database	Best Guess Motif details	Comment / Interpretation
Reh_DoxON_ETV6-WT-V5	Re-expressed	V5	ThermoFisher #R960-25	0.01	2344	GAAGGAAGGAAG	1.00E-2152	0.82	EWSR1-FLI1	Jaspar	MA0149.1	GGAA repeat
SEM	Intact	ETV6 (n-terminal)	Santa Cruz, # sc-166835x	0.05	20	AGGAAGGAAG	1e-13	0.75	EWSR1-FLI1	Jaspar	MA0149.1	GGAA repeat
NALM6	Intact	ETV6 (n-terminal)	Santa Cruz, # sc-166835x	0.05	43	AGGAAGGAAG	1e-16	0.75	EWSR1-FLI1	Jaspar	MA0149.1	GGAA repeat
UoCB6	WT null / ETV6-RUNX1+	ETV6 (n-terminal)	Santa Cruz, # sc-166835x	0.05	200	WAACCACARSNV	1e-65	0.95	RUNX(Runt)	Homer	HPC7-Runx1-ChIP-Seq(GSE22178)	RUNX motif
SEM	Intact	Erg	Cell Signaling Technologies # 97249	0.001	26531	YACTTCCKGT	1.00E-6637	0.97	ERG(ETS)	Homer	VCaP-ERG-ChIP-Seq(GSE14097)	Class I/II ETS motif
MUTZ5	WT null	Erg	Cell Signaling Technologies # 97249	0.001	11763	RCMGGAARYN	1.00E-3987	0.96	Fli1(ETS)	Homer	CD8-FLI-ChIP-Seq(GSE20898)	Class I/II ETS motif
UoCB6	WT null / ETV6-RUNX1+	Erg	Cell Signaling Technologies # 97249	0.001	15266	BRYTTCCGGY	1.00E-5312	0.98	Fli1(ETS)	Homer	CD8-FLI-ChIP-Seq(GSE20898)	Class I/II ETS motif
Reh	WT null / ETV6-RUNX1+	Erg	Cell Signaling Technologies # 97249	0.001	7716	TCCTTCCTTCCT	1.00E-2315	0.8	EWSR1-FLI1	Jaspar	MA0149.1	GGAA repeat
