## Supplementary material for "*ETV6* Deficiency and Microsatellite Enhancers Drive Transcriptional Dysregulation in B-Lymphoblastic Leukemia": Suppl table 4 - ETV6-regulated gene-enhancer linkages

### Sheet: Sheet 1
geneName	ENS_ID	geneGroup	Linked to distal site deacetylated by ETV6	Overexpressed in primary E-R B-ALL (TARGET)	geneChr	geneStart	geneStrand	rna.1_baseMean	rna.1_l2fc	rna.1_pval	rna.1_padj	rna.2_baseMean	rna.2_l2fc	rna.2_pval	rna.2_padj	PeakToTSS	peakName	peakChr	peakPos	has.ETV6	GGAAClass.perf	acetylClass	hm.1_baseMean	hm.1_l2fc	hm.1_pval	hm.2_baseMean	hm.2_l2fc	hm.2_pval
BNIP5	ENSG00000189325	ETV6-downreg	TRUE	TRUE	chr6	36315757	-	0.604303	-3.36811	1.18159e-26	8.63906e-25	4.24313	-0.55633	0.0211366	0.0704779	-30594	Merged-chr6-36367478-5	chr6	36367479	ETV6	GGAA_3x_0mm	Decreased	14.3863	-1.48225	0.0210747	14.3863	-0.435797	0.455546
BNIP5	ENSG00000189325	ETV6-downreg	TRUE	TRUE	chr6	36315757	-	0.604303	-3.36811	1.18159e-26	8.63906e-25	4.24313	-0.55633	0.0211366	0.0704779	6998	Merged-chr6-36329910-7	chr6	36329887	ETV6	GGAA_3x_0mm	Decreased	50.9469	-1.37699	5.24703e-05	50.9469	-0.259343	0.400297
BNIP5	ENSG00000189325	ETV6-downreg	TRUE	TRUE	chr6	36315757	-	0.604303	-3.36811	1.18159e-26	8.63906e-25	4.24313	-0.55633	0.0211366	0.0704779	54738	Merged-chr6-36282150-10	chr6	36282147	ETV6	GGAA_12x_0mm	Unchanged	28.4864	-0.723028	0.0884503	28.4864	-0.331344	0.419835
KCNA2	ENSG00000177301	ETV6-downreg	TRUE	TRUE	chr1	110593580	-	0.375733	-3.28761	1.71159e-10	4.01868e-09	2.41235	-0.604952	0.391462	0.606261	20369	Merged-chr1-110611070-10	chr1	110611105	ETV6	GGAA_12x_0mm	Decreased	127.915	-2.79569	1.19317e-28	127.915	-0.629104	0.00118611
ZDHHC19	ENSG00000163958	ETV6-downreg	TRUE	TRUE	chr3	196197449	-	0.122335	-3.07317	6.18899e-08	1.02745e-06	0.669494	-0.62093	0.214726	0.408383	-6139	Merged-chr3-196217601-5	chr3	196217576	ETV6	GGAA_3x_0mm	Decreased	66.3026	-0.570567	0.0463203	66.3026	0.156733	0.563267
ZDHHC19	ENSG00000163958	ETV6-downreg	TRUE	TRUE	chr3	196197449	-	0.122335	-3.07317	6.18899e-08	1.02745e-06	0.669494	-0.62093	0.214726	0.408383	112554	Merged-chr3-196098883-3	chr3	196098883	ETV6	GGAA_3x_1mm	Unchanged	40.7111	-0.196665	0.587366	40.7111	0.039463	0.911841
KASH5	ENSG00000161609	ETV6-RUNX1_Sig	TRUE	TRUE	chr19	49388218	+	0.4751	-3.046	4.21716e-21	2.36144e-19	3.81645	-0.0400719	0.292655	0.503569	-193640	Merged-chr19-49194594-7	chr19	49194578	ETV6	GGAA_3x_0mm	Unchanged	23.5038	-0.322517	0.494332	23.5038	0.0131134	0.977277
KASH5	ENSG00000161609	ETV6-RUNX1_Sig	TRUE	TRUE	chr19	49388218	+	0.4751	-3.046	4.21716e-21	2.36144e-19	3.81645	-0.0400719	0.292655	0.503569	-190699	Merged-chr19-49197506-9	chr19	49197519	ETV6	GGAA_9x_0mm	Decreased	45.9857	-1.4696	4.44739e-05	45.9857	-0.0783577	0.804494
KASH5	ENSG00000161609	ETV6-RUNX1_Sig	TRUE	TRUE	chr19	49388218	+	0.4751	-3.046	4.21716e-21	2.36144e-19	3.81645	-0.0400719	0.292655	0.503569	-175558	Merged-chr19-49212625-9	chr19	49212660	ETV6	GGAA_9x_0mm	Decreased	54.6494	-1.26276	7.76852e-05	54.6494	-0.73146	0.0163071
KASH5	ENSG00000161609	ETV6-RUNX1_Sig	TRUE	TRUE	chr19	49388218	+	0.4751	-3.046	4.21716e-21	2.36144e-19	3.81645	-0.0400719	0.292655	0.503569	-47654	Merged-chr19-49340559-4	chr19	49340564	ETV6	GGAA_3x_1mm	Unchanged	15.7781	0.427284	0.44776	15.7781	-0.143262	0.806399
KASH5	ENSG00000161609	ETV6-RUNX1_Sig	TRUE	TRUE	chr19	49388218	+	0.4751	-3.046	4.21716e-21	2.36144e-19	3.81645	-0.0400719	0.292655	0.503569	23620	Merged-chr19-49411912-11	chr19	49411838	ETV6	GGAA_12x_0mm	Decreased	126.057	-1.39153	5.56115e-11	126.057	-0.445895	0.0218686
KASH5	ENSG00000161609	ETV6-RUNX1_Sig	TRUE	TRUE	chr19	49388218	+	0.4751	-3.046	4.21716e-21	2.36144e-19	3.81645	-0.0400719	0.292655	0.503569	82160	Merged-chr19-49470377-3	chr19	49470378	ETV6	None	Unchanged	102.751	0.0120105	0.956746	102.751	-0.220871	0.326318
KASH5	ENSG00000161609	ETV6-RUNX1_Sig	TRUE	TRUE	chr19	49388218	+	0.4751	-3.046	4.21716e-21	2.36144e-19	3.81645	-0.0400719	0.292655	0.503569	112201	Merged-chr19-49500419-2	chr19	49500419	ETV6	None	Increased	60.7661	0.621498	0.0309692	60.7661	0.0813022	0.785029
KASH5	ENSG00000161609	ETV6-RUNX1_Sig	TRUE	TRUE	chr19	49388218	+	0.4751	-3.046	4.21716e-21	2.36144e-19	3.81645	-0.0400719	0.292655	0.503569	123372	Merged-chr19-49511566-10	chr19	49511590	ETV6	GGAA_12x_0mm	Decreased	48.1112	-1.39379	5.87641e-05	48.1112	-0.441448	0.165349
KASH5	ENSG00000161609	ETV6-RUNX1_Sig	TRUE	TRUE	chr19	49388218	+	0.4751	-3.046	4.21716e-21	2.36144e-19	3.81645	-0.0400719	0.292655	0.503569	146977	Merged-chr19-49535194-3	chr19	49535195	ETV6	None	Unchanged	20.2785	-0.288499	0.558549	20.2785	-0.605751	0.230674
CLIC5	ENSG00000112782	ETV6-RUNX1_Sig	TRUE	TRUE	chr6	45898451	-	5.93911	-2.81537	6.88323e-139	6.07057e-136	42.7436	0.0320239	0.674758	0.828603	64413	Merged-chr6-46015982-3	chr6	46015982	ETV6	None	Decreased	12.4844	-1.56776	0.0301315	12.4844	0.314025	0.606014
SLC51A	ENSG00000163959	ETV6-downreg	TRUE	TRUE	chr3	196211487	+	3.13492	-2.47365	1.2311e-55	2.44677e-53	15.0781	-0.207698	0.0364331	0.108873	-112604	Merged-chr3-196098883-3	chr3	196098883	ETV6	GGAA_3x_1mm	Unchanged	40.7111	-0.196665	0.587366	40.7111	0.039463	0.911841
SLC51A	ENSG00000163959	ETV6-downreg	TRUE	TRUE	chr3	196211487	+	3.13492	-2.47365	1.2311e-55	2.44677e-53	15.0781	-0.207698	0.0364331	0.108873	6089	Merged-chr3-196217601-5	chr3	196217576	ETV6	GGAA_3x_0mm	Decreased	66.3026	-0.570567	0.0463203	66.3026	0.156733	0.563267
DSC3	ENSG00000134762	ETV6-RUNX1_Sig	TRUE	TRUE	chr18	30990008	-	1.4137	-2.41248	2.61337e-18	1.20909e-16	6.06464	-0.311529	0.419094	0.631873	15337	Merged-chr18-31027485-9	chr18	31027478	ETV6	GGAA_6x_0mm	Decreased	82.7363	-1.96436	2.16722e-12	82.7363	-0.379423	0.11046
SLC17A7	ENSG00000104888	ETV6-downreg	TRUE	TRUE	chr19	49429401	-	8.52758	-1.6843	1.58444e-45	2.32896e-43	22.5564	-0.280974	0.00463387	0.0200347	-92835	Merged-chr19-49535194-3	chr19	49535195	ETV6	None	Unchanged	20.2785	-0.288499	0.558549	20.2785	-0.605751	0.230674
SLC17A7	ENSG00000104888	ETV6-downreg	TRUE	TRUE	chr19	49429401	-	8.52758	-1.6843	1.58444e-45	2.32896e-43	22.5564	-0.280974	0.00463387	0.0200347	-69230	Merged-chr19-49511566-10	chr19	49511590	ETV6	GGAA_12x_0mm	Decreased	48.1112	-1.39379	5.87641e-05	48.1112	-0.441448	0.165349
SLC17A7	ENSG00000104888	ETV6-downreg	TRUE	TRUE	chr19	49429401	-	8.52758	-1.6843	1.58444e-45	2.32896e-43	22.5564	-0.280974	0.00463387	0.0200347	-58059	Merged-chr19-49500419-2	chr19	49500419	ETV6	None	Increased	60.7661	0.621498	0.0309692	60.7661	0.0813022	0.785029
SLC17A7	ENSG00000104888	ETV6-downreg	TRUE	TRUE	chr19	49429401	-	8.52758	-1.6843	1.58444e-45	2.32896e-43	22.5564	-0.280974	0.00463387	0.0200347	-28018	Merged-chr19-49470377-3	chr19	49470378	ETV6	None	Unchanged	102.751	0.0120105	0.956746	102.751	-0.220871	0.326318
SLC17A7	ENSG00000104888	ETV6-downreg	TRUE	TRUE	chr19	49429401	-	8.52758	-1.6843	1.58444e-45	2.32896e-43	22.5564	-0.280974	0.00463387	0.0200347	30522	Merged-chr19-49411912-11	chr19	49411838	ETV6	GGAA_12x_0mm	Decreased	126.057	-1.39153	5.56115e-11	126.057	-0.445895	0.0218686
SLC17A7	ENSG00000104888	ETV6-downreg	TRUE	TRUE	chr19	49429401	-	8.52758	-1.6843	1.58444e-45	2.32896e-43	22.5564	-0.280974	0.00463387	0.0200347	101796	Merged-chr19-49340559-4	chr19	49340564	ETV6	GGAA_3x_1mm	Unchanged	15.7781	0.427284	0.44776	15.7781	-0.143262	0.806399
GABRA4	ENSG00000109158	ETV6-downreg	TRUE	TRUE	chr4	46918900	-	64.8843	-1.6464	6.16578e-165	8.70053e-162	141.404	-0.522518	3.94858e-33	5.40324e-31	-180643	Merged-chr4-47175008-9	chr4	47175050	ETV6	GGAA_3x_0mm	Unchanged	33.13	-0.75557	0.0607794	33.13	-0.13743	0.72012
GABRA4	ENSG00000109158	ETV6-downreg	TRUE	TRUE	chr4	46918900	-	64.8843	-1.6464	6.16578e-165	8.70053e-162	141.404	-0.522518	3.94858e-33	5.40324e-31	17145	Merged-chr4-46977295-6	chr4	46977262	ETV6	GGAA_3x_0mm	Decreased	56.3795	-1.25247	0.000103093	56.3795	-0.75712	0.014301
GABRA4	ENSG00000109158	ETV6-downreg	TRUE	TRUE	chr4	46918900	-	64.8843	-1.6464	6.16578e-165	8.70053e-162	141.404	-0.522518	3.94858e-33	5.40324e-31	46802	Merged-chr4-46947604-5	chr4	46947605	ETV6	GGAA_3x_0mm	Decreased	175.817	-0.792825	6.12642e-06	175.817	-0.422796	0.0129585
DPF3	ENSG00000205683	ETV6-downreg	TRUE	TRUE	chr14	72619296	-	4.34583	-1.61112	2.23261e-19	1.12919e-17	9.7442	-0.446212	0.00230827	0.0111573	-121139	Merged-chr14-73015268-11	chr14	73015255	ETV6	GGAA_12x_0mm	Decreased	80.9524	-1.35872	2.34912e-07	80.9524	-0.447822	0.063684
DPF3	ENSG00000205683	ETV6-downreg	TRUE	TRUE	chr14	72619296	-	4.34583	-1.61112	2.23261e-19	1.12919e-17	9.7442	-0.446212	0.00230827	0.0111573	1144	Merged-chr14-72892996-10	chr14	72892972	ETV6	GGAA_12x_0mm	Decreased	67.0708	-1.71037	1.99553e-08	67.0708	-0.346796	0.194923
AK7	ENSG00000140057	ETV6-downreg	TRUE	TRUE	chr14	96392111	+	13.6663	-1.57475	2.16465e-51	3.77539e-49	46.3566	0.187398	0.000428312	0.00257288	86166	Merged-chr14-96478231-6	chr14	96478277	ETV6	GGAA_3x_0mm	Decreased	26.3697	-1.01423	0.0258752	26.3697	-0.223647	0.599303
AK7	ENSG00000140057	ETV6-downreg	TRUE	TRUE	chr14	96392111	+	13.6663	-1.57475	2.16465e-51	3.77539e-49	46.3566	0.187398	0.000428312	0.00257288	113811	Merged-chr14-96505906-7	chr14	96505922	ETV6	GGAA_3x_0mm	Unchanged	15.6044	-0.594826	0.30556	15.6044	-0.202395	0.719205
RASD2	ENSG00000100302	ETV6-downreg	TRUE	TRUE	chr22	35540868	+	0.902284	-1.49106	1.52248e-05	0.000161531	2.26761	-0.161539	0.635433	0.799345	-13306	Merged-chr22-35527585-7	chr22	35527562	ETV6	GGAA_6x_0mm	Decreased	58.5122	-1.22264	6.25075e-05	58.5122	-0.448541	0.115083
RASD2	ENSG00000100302	ETV6-downreg	TRUE	TRUE	chr22	35540868	+	0.902284	-1.49106	1.52248e-05	0.000161531	2.26761	-0.161539	0.635433	0.799345	58358	Merged-chr22-35599205-9	chr22	35599226	ETV6	GGAA_9x_0mm	Unchanged	9.16689	-0.469196	0.545409	9.16689	0.233552	0.751594
RASD2	ENSG00000100302	ETV6-downreg	TRUE	TRUE	chr22	35540868	+	0.902284	-1.49106	1.52248e-05	0.000161531	2.26761	-0.161539	0.635433	0.799345	149173	Merged-chr22-35690044-10	chr22	35690041	ETV6	GGAA_12x_0mm	Decreased	93.0437	-2.03918	9.87936e-15	93.0437	-0.615388	0.00667747
GNG11	ENSG00000127920	ETV6-downreg	TRUE	TRUE	chr7	93921699	+	4.05488	-1.47728	7.08655e-19	3.41291e-17	4.92448	-1.19697	1.18528e-13	4.02465e-12	8479	Merged-chr7-93930201-9	chr7	93930178	ETV6	GGAA_9x_0mm	Decreased	22.7698	-1.42154	0.0046595	22.7698	-0.664533	0.155992
ARHGAP24	ENSG00000138639	ETV6-downreg	TRUE	TRUE	chr4	85475114	+	4.44969	-1.4651	3.01226e-11	7.67256e-10	5.56686	-1.14194	4.30315e-07	5.26693e-06	115162	Merged-chr4-85590246-10	chr4	85590276	ETV6	GGAA_12x_0mm	Decreased	15.725	-1.34128	0.0230752	15.725	-0.734869	0.18727
RTN4RL2	ENSG00000186907	ETV6-downreg	TRUE	TRUE	chr11	57460549	+	6.22572	-1.41952	2.73656e-12	7.81692e-11	12.431	-0.421899	0.00761651	0.0303595	111369	Merged-chr11-57571918-3	chr11	57571918	ETV6	None	Unchanged	33.663	0.586954	0.135959	33.663	0.446489	0.260567
RTN4RL2	ENSG00000186907	ETV6-downreg	TRUE	TRUE	chr11	57460549	+	6.22572	-1.41952	2.73656e-12	7.81692e-11	12.431	-0.421899	0.00761651	0.0303595	162707	Merged-chr11-57623243-10	chr11	57623256	ETV6	GGAA_12x_0mm	Decreased	29.9907	-0.874242	0.0363777	29.9907	-0.355128	0.374257
IRX3	ENSG00000177508	ETV6-downreg	TRUE	TRUE	chr16	54283304	-	16.7295	-1.36813	2.16715e-51	3.77539e-49	24.3708	-0.825366	7.68199e-23	5.62141e-21	-188536	Merged-chr16-54475236-11	chr16	54475299	ETV6	GGAA_12x_0mm	Decreased	129.803	-1.81909	2.56883e-16	129.803	-0.219524	0.24729
IRX3	ENSG00000177508	ETV6-downreg	TRUE	TRUE	chr16	54283304	-	16.7295	-1.36813	2.16715e-51	3.77539e-49	24.3708	-0.825366	7.68199e-23	5.62141e-21	-169724	Merged-chr16-54456551-8	chr16	54456487	ETV6	GGAA_6x_0mm	Decreased	29.1411	-1.50769	0.000974309	29.1411	-0.0391784	0.921878
IRX3	ENSG00000177508	ETV6-downreg	TRUE	TRUE	chr16	54283304	-	16.7295	-1.36813	2.16715e-51	3.77539e-49	24.3708	-0.825366	7.68199e-23	5.62141e-21	-158425	Merged-chr16-54445187-3	chr16	54445188	ETV6	None	Decreased	24.3166	-1.34632	0.00398019	24.3166	-1.01908	0.0242953
IRX3	ENSG00000177508	ETV6-downreg	TRUE	TRUE	chr16	54283304	-	16.7295	-1.36813	2.16715e-51	3.77539e-49	24.3708	-0.825366	7.68199e-23	5.62141e-21	-87153	Merged-chr16-54373916-3	chr16	54373916	ETV6	None	Unchanged	26.7972	-0.503834	0.250939	26.7972	-0.113595	0.789586
IRX3	ENSG00000177508	ETV6-downreg	TRUE	TRUE	chr16	54283304	-	16.7295	-1.36813	2.16715e-51	3.77539e-49	24.3708	-0.825366	7.68199e-23	5.62141e-21	-80363	Merged-chr16-54367125-3	chr16	54367126	ETV6	None	Decreased	37.0756	-0.843796	0.0254139	37.0756	-0.276757	0.442121
KCNN1	ENSG00000105642	ETV6-RUNX1_Sig	TRUE	TRUE	chr19	17951293	+	56.8569	-1.35142	9.10223e-59	1.97602e-56	148.816	0.0367017	0.00614	0.0254007	14685	Merged-chr19-17966041-11	chr19	17965978	ETV6	GGAA_12x_0mm	Decreased	175.452	-1.17767	5.03492e-11	175.452	-0.159959	0.329595
TRNP1	ENSG00000253368	ETV6-RUNX1_Sig	TRUE	TRUE	chr1	26993707	+	2.19618	-1.32638	2.74381e-09	5.53905e-08	4.14421	-0.410275	0.0647834	0.169437	-29559	Merged-chr1-26964147-8	chr1	26964148	ETV6	GGAA_6x_0mm	Decreased	28.0343	-1.05532	0.0169601	28.0343	-0.192096	0.639753
TRNP1	ENSG00000253368	ETV6-RUNX1_Sig	TRUE	TRUE	chr1	26993707	+	2.19618	-1.32638	2.74381e-09	5.53905e-08	4.14421	-0.410275	0.0647834	0.169437	-4057	Merged-chr1-26989656-9	chr1	26989650	ETV6	GGAA_9x_0mm	Decreased	27.1874	-1.39114	0.00225627	27.1874	-0.449356	0.281434
LMTK3	ENSG00000142235	ETV6-downreg	TRUE	TRUE	chr19	48485271	-	27.6788	-1.26724	5.97859e-86	2.72142e-83	90.6026	0.443533	5.93898e-15	2.30878e-13	9404	Merged-chr19-48503815-6	chr19	48503785	ETV6	GGAA_3x_0mm	Decreased	20.7199	-1.09143	0.0381361	20.7199	-0.132682	0.784969
KLF15	ENSG00000163884	ETV6-downreg	TRUE	TRUE	chr3	126342635	-	3.46156	-1.24623	2.00995e-09	4.17709e-08	9.29867	0.17937	1.93267e-05	0.000167596	66914	Merged-chr3-126290526-9	chr3	126290528	ETV6	GGAA_9x_0mm	Decreased	90.5391	-2.46219	2.05793e-17	90.5391	-0.273067	0.229147
RUBCNL	ENSG00000102445	ETV6-downreg	TRUE	TRUE	chr13	46342000	-	3.53269	-1.24561	2.68451e-05	0.000271549	7.42891	-0.173226	0.314976	0.528202	-180991	Merged-chr13-46619120-11	chr13	46619181	ETV6	GGAA_12x_0mm	Unchanged	70.218	-0.0911641	0.733031	70.218	-0.246652	0.361268
RUBCNL	ENSG00000102445	ETV6-downreg	TRUE	TRUE	chr13	46342000	-	3.53269	-1.24561	2.68451e-05	0.000271549	7.42891	-0.173226	0.314976	0.528202	49733	Merged-chr13-46388461-8	chr13	46388457	ETV6	GGAA_3x_0mm	Decreased	66.8361	-0.978866	0.000722532	66.8361	-0.101377	0.706763
ANGPTL2	ENSG00000136859	ETV6-downreg	TRUE	TRUE	chr9	127087332	-	19.7759	-1.18022	1.12647e-10	2.7312e-09	35.4515	-0.338119	0.165237	0.342644	-59380	Merged-chr9-127182319-8	chr9	127182263	ETV6	GGAA_3x_0mm	Decreased	45.8665	-1.70458	1.96712e-06	45.8665	-0.523384	0.100012
BARX1	ENSG00000131668	ETV6-downreg	TRUE	TRUE	chr9	93951622	-	4.49344	-1.17308	2.29446e-10	5.31385e-09	6.21835	-0.704368	7.36668e-05	0.000555709	38976	Merged-chr9-93916325-10	chr9	93916396	ETV6	GGAA_9x_0mm	Decreased	51.3448	-1.84402	1.90994e-07	51.3448	-0.311824	0.30615
TSPAN9	ENSG00000011105	ETV6-downreg	TRUE	TRUE	chr12	3077355	+	25.6737	-1.07698	2.22972e-35	2.42028e-33	45.1357	-0.263004	0.0216986	0.0720021	-26938	Merged-chr12-3050437-8	chr12	3050417	ETV6	GGAA_6x_0mm	Decreased	131.896	-0.889003	1.34741e-05	131.896	-0.453868	0.0213202
MIB1	ENSG00000101752	ETV6-RUNX1_Sig	TRUE	TRUE	chr18	21704957	+	268.323	-1.03564	3.84219e-104	2.35727e-101	571.384	0.0548515	0.169682	0.348759	20820	Merged-chr18-21725785-7	chr18	21725777	ETV6	GGAA_6x_0mm	Decreased	300.482	-0.870545	2.24373e-10	300.482	-0.184456	0.156128
ABHD3	ENSG00000158201	ETV6-RUNX1_Sig	TRUE	TRUE	chr18	21650897	-	83.3712	-0.991301	4.57125e-64	1.15187e-61	173.125	0.0628901	0.260006	0.464402	-20972	Merged-chr18-21725785-7	chr18	21725777	ETV6	GGAA_6x_0mm	Decreased	300.482	-0.870545	2.24373e-10	300.482	-0.184456	0.156128
TNS1	ENSG00000079308	ETV6-RUNX1_Sig	TRUE	TRUE	chr2	217799789	-	165.944	-0.988303	4.48149e-56	9.16497e-54	294.617	-0.160154	0.00132973	0.00691864	-11911	Merged-chr2-218014906-10	chr2	218014906	ETV6	GGAA_12x_0mm	Decreased	101.751	-1.46806	1.55411e-09	101.751	-0.170924	0.429073
DSC2	ENSG00000134755	ETV6-RUNX1_Sig	TRUE	TRUE	chr18	31058840	-	2.18038	-0.940182	7.26254e-05	0.000656092	4.0501	-0.0468035	0.810932	0.91204	74937	Merged-chr18-31027485-9	chr18	31027478	ETV6	GGAA_6x_0mm	Decreased	82.7363	-1.96436	2.16722e-12	82.7363	-0.379423	0.11046
WBP1L	ENSG00000166272	ETV6-RUNX1_Sig	TRUE	TRUE	chr10	102743970	+	57.4227	-0.924469	2.73045e-75	8.75667e-73	131.259	0.268253	3.48699e-09	6.15949e-08	58205	Merged-chr10-102802154-6	chr10	102802175	ETV6	GGAA_6x_0mm	Decreased	202.001	-1.18051	1.25722e-12	202.001	-0.219065	0.151785
PIK3C3	ENSG00000078142	ETV6-RUNX1_Sig	TRUE	TRUE	chr18	41955206	+	96.2368	-0.890486	5.41134e-29	4.24219e-27	157.595	-0.178925	0.023449	0.0767188	-18308	Merged-chr18-41936855-7	chr18	41936898	ETV6	GGAA_3x_0mm	Decreased	164.412	-1.08614	3.98534e-09	164.412	-0.119274	0.482986
IGSF10	ENSG00000152580	ETV6-downreg	TRUE	TRUE	chr3	151425384	-	174.61	-0.880232	1.09433e-28	8.53151e-27	183.56	-0.808114	3.09569e-43	6.4184e-41	-121159	Merged-chr3-151579884-9	chr3	151579868	ETV6	GGAA_9x_0mm	Decreased	142.145	-1.27474	1.28161e-10	142.145	-0.513033	0.00557328
IGSF10	ENSG00000152580	ETV6-downreg	TRUE	TRUE	chr3	151425384	-	174.61	-0.880232	1.09433e-28	8.53151e-27	183.56	-0.808114	3.09569e-43	6.4184e-41	-105764	Merged-chr3-151564447-7	chr3	151564473	ETV6	GGAA_6x_0mm	Decreased	92.0858	-2.28576	6.95131e-17	92.0858	-0.537262	0.0173184
ADAMTS7	ENSG00000136378	ETV6-downreg	TRUE	TRUE	chr15	78759203	-	21.3242	-0.859296	1.29049e-16	5.27829e-15	31.0308	-0.318092	1.06792e-05	9.82086e-05	-125845	Merged-chr15-78937284-5	chr15	78937276	ETV6	GGAA_3x_0mm	Unchanged	35.2397	-0.0943896	0.802797	35.2397	-0.143596	0.70487
ADAMTS7	ENSG00000136378	ETV6-downreg	TRUE	TRUE	chr15	78759203	-	21.3242	-0.859296	1.29049e-16	5.27829e-15	31.0308	-0.318092	1.06792e-05	9.82086e-05	49717	Merged-chr15-78761714-3	chr15	78761714	ETV6	None	Decreased	84.6435	-0.523038	0.038733	84.6435	0.0218034	0.92851
NRTN	ENSG00000171119	ETV6-downreg	TRUE	TRUE	chr19	5823802	+	7.45565	-0.828544	3.90029e-09	7.70938e-08	9.87318	-0.423363	0.00179398	0.0089725	-25359	Merged-chr19-5798455-7	chr19	5798443	ETV6	GGAA_6x_0mm	Decreased	22.5986	-1.40635	0.00563968	22.5986	-0.327734	0.476868
EPOR	ENSG00000187266	ETV6-RUNX1_Sig	TRUE	TRUE	chr19	11377205	-	13.737	-0.808815	1.10423e-16	4.56943e-15	20.6935	-0.21771	7.77941e-05	0.000584588	-409	Merged-chr19-11384744-10	chr19	11384751	ETV6	GGAA_12x_0mm	Decreased	32.2814	-1.35297	0.00141501	32.2814	-0.179915	0.637185
EPOR	ENSG00000187266	ETV6-RUNX1_Sig	TRUE	TRUE	chr19	11377205	-	13.737	-0.808815	1.10423e-16	4.56943e-15	20.6935	-0.21771	7.77941e-05	0.000584588	104262	Merged-chr19-11280080-3	chr19	11280080	ETV6	None	Unchanged	16.5082	-0.918214	0.0943007	16.5082	-0.926277	0.0914862
EPOR	ENSG00000187266	ETV6-RUNX1_Sig	TRUE	TRUE	chr19	11377205	-	13.737	-0.808815	1.10423e-16	4.56943e-15	20.6935	-0.21771	7.77941e-05	0.000584588	110735	Merged-chr19-11273614-6	chr19	11273607	ETV6	GGAA_3x_0mm	Decreased	8.29461	-2.09873	0.0198253	8.29461	-0.438826	0.562439
SPRY2	ENSG00000136158	ETV6-downreg	TRUE	TRUE	chr13	80335976	-	22.5319	-0.740244	2.67303e-19	1.33756e-17	30.2292	-0.316269	2.05316e-05	0.000176479	-51646	Merged-chr13-80392593-6	chr13	80392597	ETV6	GGAA_6x_0mm	Decreased	16.2066	-1.32606	0.0216652	16.2066	-0.793249	0.148248
SPRY2	ENSG00000136158	ETV6-downreg	TRUE	TRUE	chr13	80335976	-	22.5319	-0.740244	2.67303e-19	1.33756e-17	30.2292	-0.316269	2.05316e-05	0.000176479	30853	Merged-chr13-80310070-11	chr13	80310098	ETV6	GGAA_12x_0mm	Decreased	64.9355	-1.69705	2.29001e-08	64.9355	-0.51488	0.0567902
FZD8	ENSG00000177283	ETV6-downreg	TRUE	TRUE	chr10	35638249	-	6.02979	-0.717097	3.44049e-06	4.17086e-05	7.29171	-0.442947	0.00297697	0.0138138	-187113	Merged-chr10-35829379-9	chr10	35829391	ETV6	GGAA_9x_0mm	Unchanged	39.0235	-0.687907	0.0644608	39.0235	-0.308406	0.393098
FZD8	ENSG00000177283	ETV6-downreg	TRUE	TRUE	chr10	35638249	-	6.02979	-0.717097	3.44049e-06	4.17086e-05	7.29171	-0.442947	0.00297697	0.0138138	46944	Merged-chr10-35595419-10	chr10	35595334	ETV6	GGAA_9x_0mm	Decreased	38.6944	-0.799181	0.0322451	38.6944	-0.296285	0.408347
LRP8	ENSG00000157193	ETV6-downreg	TRUE	TRUE	chr1	53245539	-	57.2925	-0.703224	3.68334e-11	9.33136e-10	81.0764	-0.20229	0.0731615	0.186606	-52959	Merged-chr1-53381024-7	chr1	53381029	ETV6	GGAA_3x_0mm	Decreased	45.4434	-2.35726	1.94041e-09	45.4434	-0.565277	0.0782767
LRP8	ENSG00000157193	ETV6-downreg	TRUE	TRUE	chr1	53245539	-	57.2925	-0.703224	3.68334e-11	9.33136e-10	81.0764	-0.20229	0.0731615	0.186606	-2452	Merged-chr1-53330525-7	chr1	53330522	ETV6	GGAA_6x_0mm	Decreased	22.3843	-1.05931	0.0347966	22.3843	0.0669858	0.883321
NETO1	ENSG00000166342	ETV6-downreg	TRUE	TRUE	chr18	72742314	-	38.897	-0.689626	6.2452e-16	2.41441e-14	55.2391	-0.183598	0.914673	0.961053	100407	Merged-chr18-72767746-6	chr18	72767739	ETV6	GGAA_3x_0mm	Decreased	49.4609	-1.38995	4.74057e-05	49.4609	-0.252154	0.412844
MYO10	ENSG00000145555	ETV6-downreg	TRUE	TRUE	chr5	16661914	-	21.3614	-0.66217	9.89431e-10	2.15129e-08	26.6622	-0.342376	0.106182	0.248843	-7962	Merged-chr5-16944217-11	chr5	16944238	ETV6	GGAA_12x_0mm	Decreased	32.5817	-0.907811	0.0292707	32.5817	0.0855472	0.824045
MYO10	ENSG00000145555	ETV6-downreg	TRUE	TRUE	chr5	16661914	-	21.3614	-0.66217	9.89431e-10	2.15129e-08	26.6622	-0.342376	0.106182	0.248843	44956	Merged-chr5-16891349-10	chr5	16891320	ETV6	GGAA_12x_0mm	Decreased	17.0616	-1.65238	0.00531013	17.0616	-0.655034	0.223783
PDLIM7	ENSG00000196923	ETV6-RUNX1_Sig	TRUE	TRUE	chr5	177483394	-	100.256	-0.621346	8.19394e-31	7.22655e-29	139.457	-0.145216	0.0429874	0.123977	7024	Merged-chr5-177490698-11	chr5	177490582	ETV6	GGAA_12x_0mm	Decreased	113.079	-1.15174	1.89725e-07	113.079	-0.491242	0.0185554
KRT9	ENSG00000171403	ETV6-downreg	TRUE	FALSE	chr17	41565841	-	0.371398	-2.96257	4.6764e-10	1.04412e-08	1.12919	-1.35832	0.00108652	0.00579421	-165047	Merged-chr17-41737095-9	chr17	41737105	ETV6	GGAA_9x_0mm	Decreased	64.083	-2.12542	1.39625e-10	64.083	-0.134352	0.617981
KRT9	ENSG00000171403	ETV6-downreg	TRUE	FALSE	chr17	41565841	-	0.371398	-2.96257	4.6764e-10	1.04412e-08	1.12919	-1.35832	0.00108652	0.00579421	4557	Merged-chr17-41567501-3	chr17	41567501	ETV6	None	Decreased	87.6146	-1.64647	3.71287e-10	87.6146	-0.577218	0.0150156
TTBK1	ENSG00000146216	ETV6-downreg	TRUE	FALSE	chr6	43243680	+	0.414785	-2.69376	1.4906e-09	3.16774e-08	1.88938	-0.506283	0.177453	0.359797	-60007	Merged-chr6-43183705-9	chr6	43183673	ETV6	GGAA_6x_0mm	Decreased	50.32	-1.12517	0.000852131	50.32	-0.159057	0.609175
TTBK1	ENSG00000146216	ETV6-downreg	TRUE	FALSE	chr6	43243680	+	0.414785	-2.69376	1.4906e-09	3.16774e-08	1.88938	-0.506283	0.177453	0.359797	140240	Merged-chr6-43383919-3	chr6	43383920	ETV6	None	Unchanged	5.27605	-0.0349098	0.97082	5.27605	-0.63301	0.526422
PHOSPHO1	ENSG00000173868	ETV6-downreg	TRUE	FALSE	chr17	49223362	-	0.44075	-2.64429	9.45836e-08	1.53234e-06	1.13302	-1.28215	0.00581276	0.0242505	-34426	Merged-chr17-49265202-7	chr17	49265192	ETV6	GGAA_6x_0mm	Unchanged	24.9251	-0.640542	0.181502	24.9251	0.107515	0.812872
PHOSPHO1	ENSG00000173868	ETV6-downreg	TRUE	FALSE	chr17	49223362	-	0.44075	-2.64429	9.45836e-08	1.53234e-06	1.13302	-1.28215	0.00581276	0.0242505	2473	Merged-chr17-49228286-10	chr17	49228293	ETV6	GGAA_12x_0mm	Decreased	31.1177	-2.10325	9.51696e-06	31.1177	-0.0230342	0.951934
RAP1GAP	ENSG00000076864	ETV6-downreg	TRUE	FALSE	chr1	21596215	-	2.53653	-2.14771	1.86242e-19	9.55661e-18	7.88844	-0.510826	0.0101766	0.0389182	15790	Merged-chr1-21653562-12	chr1	21653573	ETV6	GGAA_12x_0mm	Decreased	33.0182	-2.19145	1.08047e-06	33.0182	-0.677873	0.0754994
CTSH	ENSG00000103811	ETV6-downreg	TRUE	FALSE	chr15	78921058	-	0.52577	-1.81808	1.60058e-05	0.000168928	1.41078	-0.394087	0.32292	0.536984	12298	Merged-chr15-78937284-5	chr15	78937276	ETV6	GGAA_3x_0mm	Unchanged	35.2397	-0.0943896	0.802797	35.2397	-0.143596	0.70487
CTSH	ENSG00000103811	ETV6-downreg	TRUE	FALSE	chr15	78921058	-	0.52577	-1.81808	1.60058e-05	0.000168928	1.41078	-0.394087	0.32292	0.536984	187860	Merged-chr15-78761714-3	chr15	78761714	ETV6	None	Decreased	84.6435	-0.523038	0.038733	84.6435	0.0218034	0.92851
SIRPA	ENSG00000198053	ETV6-downreg	TRUE	FALSE	chr20	1894167	+	4.33788	-1.79751	9.17851e-32	8.57735e-30	7.83327	-0.944884	5.66711e-11	1.34633e-09	59069	Merged-chr20-1953198-11	chr20	1953236	ETV6	GGAA_12x_0mm	Decreased	37.9331	-1.37051	0.000378692	37.9331	-0.411166	0.243824
MYO7B	ENSG00000169994	ETV6-downreg	TRUE	FALSE	chr2	127535802	+	0.856758	-1.73814	1.94679e-09	4.0518e-08	3.34646	0.227538	0.0260481	0.083302	85309	Merged-chr2-127621111-3	chr2	127621111	ETV6	None	Unchanged	44.3072	-0.182147	0.608023	44.3072	0.145719	0.674948
MYO7B	ENSG00000169994	ETV6-downreg	TRUE	FALSE	chr2	127535802	+	0.856758	-1.73814	1.94679e-09	4.0518e-08	3.34646	0.227538	0.0260481	0.083302	102119	Merged-chr2-127637919-5	chr2	127637921	ETV6	GGAA_3x_0mm	Decreased	38.8465	-1.25646	0.00109202	38.8465	-0.0714236	0.836753
MYO7B	ENSG00000169994	ETV6-downreg	TRUE	FALSE	chr2	127535802	+	0.856758	-1.73814	1.94679e-09	4.0518e-08	3.34646	0.227538	0.0260481	0.083302	113462	Merged-chr2-127649198-10	chr2	127649264	ETV6	GGAA_9x_0mm	Decreased	61.129	-0.83581	0.00597008	61.129	0.174662	0.534079
TSPEAR-AS2	ENSG00000182912	ETV6-downreg	TRUE	FALSE	chr21	44517216	+	0.766606	-1.68095	1.45307e-08	2.6389e-07	2.56816	0.0632228	0.902417	0.954671	-141845	Merged-chr21-44375370-3	chr21	44375371	ETV6	None	Unchanged	41.1699	-0.219373	0.539162	41.1699	0.140497	0.68656
TSPEAR-AS2	ENSG00000182912	ETV6-downreg	TRUE	FALSE	chr21	44517216	+	0.766606	-1.68095	1.45307e-08	2.6389e-07	2.56816	0.0632228	0.902417	0.954671	-13096	Merged-chr21-44504120-3	chr21	44504120	ETV6	None	Decreased	238.405	-0.95687	3.46902e-10	238.405	-0.0518511	0.714065
TSPEAR-AS2	ENSG00000182912	ETV6-downreg	TRUE	FALSE	chr21	44517216	+	0.766606	-1.68095	1.45307e-08	2.6389e-07	2.56816	0.0632228	0.902417	0.954671	113457	Merged-chr21-44630673-4	chr21	44630673	ETV6	GGAA_3x_1mm	Decreased	32.4593	-1.33951	0.00157053	32.4593	-0.128018	0.736376
LIMS2	ENSG00000072163	ETV6-downreg	TRUE	FALSE	chr2	127638381	-	5.61878	-1.56989	2.11281e-35	2.31115e-33	17.5574	0.0738602	0.33644	0.550898	32522	Merged-chr2-127649198-10	chr2	127649264	ETV6	GGAA_9x_0mm	Decreased	61.129	-0.83581	0.00597008	61.129	0.174662	0.534079
LIMS2	ENSG00000072163	ETV6-downreg	TRUE	FALSE	chr2	127638381	-	5.61878	-1.56989	2.11281e-35	2.31115e-33	17.5574	0.0738602	0.33644	0.550898	43865	Merged-chr2-127637919-5	chr2	127637921	ETV6	GGAA_3x_0mm	Decreased	38.8465	-1.25646	0.00109202	38.8465	-0.0714236	0.836753
LIMS2	ENSG00000072163	ETV6-downreg	TRUE	FALSE	chr2	127638381	-	5.61878	-1.56989	2.11281e-35	2.31115e-33	17.5574	0.0738602	0.33644	0.550898	60675	Merged-chr2-127621111-3	chr2	127621111	ETV6	None	Unchanged	44.3072	-0.182147	0.608023	44.3072	0.145719	0.674948
ADRB2	ENSG00000169252	ETV6-downreg	TRUE	FALSE	chr5	148825245	+	1.3952	-1.42393	8.38506e-07	1.15661e-05	2.73149	-0.454706	0.0946031	0.227914	23243	Merged-chr5-148848407-7	chr5	148848488	ETV6	GGAA_6x_0mm	Decreased	85.3993	-2.04467	2.63196e-13	85.3993	-0.260826	0.26137
TRIB1	ENSG00000173334	ETV6-downreg	TRUE	FALSE	chr8	125430321	+	9.69822	-1.32507	4.65438e-10	1.04085e-08	13.9488	-0.800718	2.09247e-08	3.22447e-07	-26178	Merged-chr8-125404175-7	chr8	125404143	ETV6	GGAA_3x_0mm	Decreased	21.2526	-1.28958	0.0120413	21.2526	-0.641483	0.185298
TRIB1	ENSG00000173334	ETV6-downreg	TRUE	FALSE	chr8	125430321	+	9.69822	-1.32507	4.65438e-10	1.04085e-08	13.9488	-0.800718	2.09247e-08	3.22447e-07	91487	Merged-chr8-125521794-14	chr8	125521808	ETV6	GGAA_12x_0mm	Decreased	32.4766	-1.32228	0.00155579	32.4766	-0.311936	0.413354
WT1	ENSG00000184937	ETV6-downreg	TRUE	FALSE	chr11	32387775	-	2.82419	-1.26471	2.45852e-08	4.33111e-07	4.18746	-0.696476	0.0258931	0.0829211	-68361	Merged-chr11-32503932-14	chr11	32503991	ETV6	GGAA_12x_0mm	Unchanged	7.21374	-0.0314429	0.97065	7.21374	0.425733	0.607324
WT1	ENSG00000184937	ETV6-downreg	TRUE	FALSE	chr11	32387775	-	2.82419	-1.26471	2.45852e-08	4.33111e-07	4.18746	-0.696476	0.0258931	0.0829211	65321	Merged-chr11-32370319-10	chr11	32370309	ETV6	GGAA_12x_0mm	Decreased	19.162	-1.67276	0.00261844	19.162	-0.455073	0.355728
FAM132B	ENSG00000178752	ETV6-downreg	TRUE	FALSE	chr2	238158982	+	15.5529	-1.24519	4.31667e-40	5.29674e-38	26.7652	-0.462019	4.69492e-09	8.04071e-08	-14595	Merged-chr2-238144408-10	chr2	238144387	ETV6	GGAA_12x_0mm	Decreased	34.3317	-2.18193	9.23766e-07	34.3317	-0.337504	0.353471
LGALS8	ENSG00000116977	ETV6-downreg	TRUE	FALSE	chr1	236518000	+	35.4328	-0.813596	7.64561e-33	7.47612e-31	47.3959	-0.393918	2.97722e-09	5.31858e-08	-22722	Merged-chr1-236495232-8	chr1	236495278	ETV6	GGAA_6x_0mm	Decreased	52.831	-1.7536	4.86402e-07	52.831	-0.176909	0.555231
LGALS8	ENSG00000116977	ETV6-downreg	TRUE	FALSE	chr1	236518000	+	35.4328	-0.813596	7.64561e-33	7.47612e-31	47.3959	-0.393918	2.97722e-09	5.31858e-08	136992	Merged-chr1-236654898-10	chr1	236654992	ETV6	GGAA_9x_0mm	Decreased	44.446	-1.35829	0.000132711	44.446	-0.623227	0.0605228
CTD-2267D19.3	ENSG00000266208	ETV6-downreg	TRUE	FALSE	chr17	40360655	+	4.94902	-0.786591	5.46731e-07	7.80863e-06	5.8288	-0.550534	0.000273971	0.0017601	178552	Merged-chr17-40539202-10	chr17	40539207	ETV6	GGAA_12x_0mm	Decreased	28.3485	-1.28164	0.00407457	28.3485	-0.291426	0.475315
ITGB2	ENSG00000160255	ETV6-downreg	TRUE	FALSE	chr21	44885953	-	10.0275	-0.779705	2.31261e-05	0.00023716	21.7417	0.336796	0.0193368	0.0655612	737	Merged-chr21-44931252-3	chr21	44931252	ETV6	None	Unchanged	19.3768	0.0902907	0.86206	19.3768	0.426562	0.401158
ITGB2	ENSG00000160255	ETV6-downreg	TRUE	FALSE	chr21	44885953	-	10.0275	-0.779705	2.31261e-05	0.00023716	21.7417	0.336796	0.0193368	0.0655612	6646	Merged-chr21-44925426-11	chr21	44925343	ETV6	GGAA_12x_0mm	Decreased	110.936	-1.54536	3.15562e-11	110.936	-0.561335	0.00828041
SH3GLB2	ENSG00000148341	ETV6-RUNX1_Sig	TRUE	FALSE	chr9	129007036	-	184.245	-0.694972	3.18977e-49	5.29539e-47	274.716	-0.118655	0.0898575	0.218903	2704	Merged-chr9-129025604-4	chr9	129025599	ETV6	GGAA_3x_0mm	Decreased	40.6457	-0.724408	0.045836	40.6457	0.0508911	0.881382
GNG12	ENSG00000172380	ETV6-downreg	TRUE	FALSE	chr1	67701466	-	6.29264	-0.648355	2.88788e-05	0.000290456	7.22653	-0.448718	0.00290686	0.0135574	-46256	Merged-chr1-67879659-10	chr1	67879723	ETV6	GGAA_12x_0mm	Decreased	26.9424	-1.11644	0.0131161	26.9424	-0.496928	0.243611
HES6	ENSG00000144485	ETV6-downreg	TRUE	FALSE	chr2	238238267	-	14.9319	-0.616973	4.01676e-12	1.12685e-10	23.5416	0.0398469	0.100582	0.238662	96275	Merged-chr2-238144408-10	chr2	238144387	ETV6	GGAA_12x_0mm	Decreased	34.3317	-2.18193	9.23766e-07	34.3317	-0.337504	0.353471
NT5DC1	ENSG00000178425	ETV6-downreg	TRUE	FALSE	chr6	116100849	+	39.3599	-0.589048	2.33825e-07	3.58641e-06	52.2406	-0.180604	0.074581	0.189367	-74255	Merged-chr6-116026554-10	chr6	116026594	ETV6	GGAA_6x_0mm	Decreased	70.0186	-2.0283	5.64951e-11	70.0186	-0.44372	0.0925453
DHCR7	ENSG00000172893	ETV6-downreg	TRUE	FALSE	chr11	71428193	-	65.7993	-0.58172	1.71695e-10	4.02456e-09	107.584	0.1276	0.0327331	0.0999536	61782	Merged-chr11-71391026-11	chr11	71391086	ETV6	GGAA_12x_0mm	Decreased	82.986	-2.70062	9.0311e-18	82.986	-0.327102	0.170329
FAM207A	ENSG00000160256	ETV6-downreg	TRUE	FALSE	chr21	44940010	+	37.2527	-0.581339	1.38909e-14	4.83988e-13	43.5435	-0.356228	1.51896e-06	1.64833e-05	-14667	Merged-chr21-44925426-11	chr21	44925343	ETV6	GGAA_12x_0mm	Decreased	110.936	-1.54536	3.15562e-11	110.936	-0.561335	0.00828041
FAM207A	ENSG00000160256	ETV6-downreg	TRUE	FALSE	chr21	44940010	+	37.2527	-0.581339	1.38909e-14	4.83988e-13	43.5435	-0.356228	1.51896e-06	1.64833e-05	-8758	Merged-chr21-44931252-3	chr21	44931252	ETV6	None	Unchanged	19.3768	0.0902907	0.86206	19.3768	0.426562	0.401158
ZNF692	ENSG00000171163	ETV6-downreg	TRUE	FALSE	chr1	248850006	-	51.8121	-0.566748	5.85907e-13	1.75909e-11	56.4438	-0.443221	7.17212e-08	1.00867e-06	-35657	Merged-chr1-248894781-5	chr1	248894801	ETV6	GGAA_3x_0mm	Decreased	44.3766	-1.32673	0.000251516	44.3766	-0.14567	0.655332
DUSP6	ENSG00000139318	ETV6-downreg	TRUE	FALSE	chr12	89347232	-	128.885	-0.565547	3.46752e-26	2.49643e-24	218.965	0.199071	1.72654e-05	0.000152623	-59618	Merged-chr12-89412855-10	chr12	89412889	ETV6	GGAA_9x_0mm	Decreased	51.2695	-1.70031	8.13135e-07	51.2695	-0.337656	0.263283
DUSP6	ENSG00000139318	ETV6-downreg	TRUE	FALSE	chr12	89347232	-	128.885	-0.565547	3.46752e-26	2.49643e-24	218.965	0.199071	1.72654e-05	0.000152623	6668	Merged-chr12-89346603-3	chr12	89346603	ETV6	None	Unchanged	265.012	-0.209395	0.13336	265.012	-0.092267	0.504595
DUSP6	ENSG00000139318	ETV6-downreg	TRUE	FALSE	chr12	89347232	-	128.885	-0.565547	3.46752e-26	2.49643e-24	218.965	0.199071	1.72654e-05	0.000152623	19548	Merged-chr12-89333727-7	chr12	89333723	ETV6	GGAA_3x_0mm	Decreased	39.8514	-0.854332	0.0189432	39.8514	-0.226878	0.511321
DUSP6	ENSG00000139318	ETV6-downreg	TRUE	FALSE	chr12	89347232	-	128.885	-0.565547	3.46752e-26	2.49643e-24	218.965	0.199071	1.72654e-05	0.000152623	44337	Merged-chr12-89308921-10	chr12	89308934	ETV6	GGAA_12x_0mm	Unchanged	19.2202	-0.458063	0.388414	19.2202	0.292902	0.560141
SLC43A3	ENSG00000134802	ETV6-downreg	TRUE	FALSE	chr11	57406954	-	152.679	-0.560148	1.93247e-27	1.45824e-25	172.003	-0.388221	1.13142e-16	5.24823e-15	-195676	Merged-chr11-57623243-10	chr11	57623256	ETV6	GGAA_12x_0mm	Decreased	29.9907	-0.874242	0.0363777	29.9907	-0.355128	0.374257
SLC43A3	ENSG00000134802	ETV6-downreg	TRUE	FALSE	chr11	57406954	-	152.679	-0.560148	1.93247e-27	1.45824e-25	172.003	-0.388221	1.13142e-16	5.24823e-15	-144338	Merged-chr11-57571918-3	chr11	57571918	ETV6	None	Unchanged	33.663	0.586954	0.135959	33.663	0.446489	0.260567
SLC38A10	ENSG00000157637	ETV6-downreg	TRUE	FALSE	chr17	81245000	-	100.765	-0.554252	1.21296e-12	3.55843e-11	103.296	-0.518458	1.68458e-09	3.10672e-08	-133169	Merged-chr17-81428715-3	chr17	81428716	ETV6	None	Unchanged	366.954	0.0138531	0.908772	366.954	-0.025818	0.831256
SLC38A10	ENSG00000157637	ETV6-downreg	TRUE	FALSE	chr17	81245000	-	100.765	-0.554252	1.21296e-12	3.55843e-11	103.296	-0.518458	1.68458e-09	3.10672e-08	-115923	Merged-chr17-81411533-11	chr17	81411470	ETV6	GGAA_12x_0mm	Decreased	155.777	-1.2404	1.52131e-10	155.777	-0.375962	0.0367281
SLC38A10	ENSG00000157637	ETV6-downreg	TRUE	FALSE	chr17	81245000	-	100.765	-0.554252	1.21296e-12	3.55843e-11	103.296	-0.518458	1.68458e-09	3.10672e-08	-63912	Merged-chr17-81359467-10	chr17	81359459	ETV6	GGAA_12x_0mm	Unchanged	7.26095	-1.46992	0.105853	7.26095	-0.110053	0.890952
SLC38A10	ENSG00000157637	ETV6-downreg	TRUE	FALSE	chr17	81245000	-	100.765	-0.554252	1.21296e-12	3.55843e-11	103.296	-0.518458	1.68458e-09	3.10672e-08	153684	Merged-chr17-81141917-8	chr17	81141863	ETV6	GGAA_6x_0mm	Decreased	89.9629	-1.28688	2.9929e-07	89.9629	-0.201624	0.376201
SLC43A1	ENSG00000149150	ETV6-downreg	TRUE	FALSE	chr11	57484534	-	36.0963	-0.552386	1.67274e-16	6.82198e-15	48.4175	-0.12871	0.142681	0.308395	-107470	Merged-chr11-57623243-10	chr11	57623256	ETV6	GGAA_12x_0mm	Decreased	29.9907	-0.874242	0.0363777	29.9907	-0.355128	0.374257
SLC43A1	ENSG00000149150	ETV6-downreg	TRUE	FALSE	chr11	57484534	-	36.0963	-0.552386	1.67274e-16	6.82198e-15	48.4175	-0.12871	0.142681	0.308395	-56132	Merged-chr11-57571918-3	chr11	57571918	ETV6	None	Unchanged	33.663	0.586954	0.135959	33.663	0.446489	0.260567
HRSP12	ENSG00000132541	ETV6-downreg	TRUE	FALSE	chr8	98102344	-	13.3893	-0.547138	5.60819e-08	9.35427e-07	13.6965	-0.514403	6.90769e-06	6.58251e-05	25238	Merged-chr8-98092008-7	chr8	98092003	ETV6	GGAA_6x_0mm	Decreased	45.3162	-1.40869	6.49061e-05	45.3162	-0.658414	0.0451614
C2orf44	ENSG00000163026	ETV6-downreg	TRUE	FALSE	chr2	24029340	-	31.4428	-0.54585	1.01735e-05	0.000112331	40.0769	-0.19581	0.00381224	0.0169317	3912	Merged-chr2-24045654-6	chr2	24045663	ETV6	GGAA_6x_0mm	Decreased	28.2107	-1.7472	0.000155927	28.2107	-0.397986	0.32388
CLCN2	ENSG00000114859	ETV6-downreg	TRUE	FALSE	chr3	184346185	-	10.2846	-0.542086	9.85628e-08	1.58588e-06	10.8975	-0.45858	0.001772	0.00887558	89319	Merged-chr3-184272335-7	chr3	184272332	ETV6	GGAA_6x_0mm	Decreased	17.2958	-1.35338	0.0190987	17.2958	-0.139476	0.787418
PREX1	ENSG00000124126	ETV6-downreg	TRUE	FALSE	chr20	48624252	-	44.1147	-0.528046	6.94582e-10	1.53625e-08	59.6059	-0.0938496	0.383061	0.597834	-64274	Merged-chr20-48892238-10	chr20	48892157	ETV6	GGAA_9x_0mm	Decreased	52.2891	-1.54156	3.85873e-06	52.2891	-0.379713	0.203553
PREX1	ENSG00000124126	ETV6-downreg	TRUE	FALSE	chr20	48624252	-	44.1147	-0.528046	6.94582e-10	1.53625e-08	59.6059	-0.0938496	0.383061	0.597834	-63671	Merged-chr20-48891554-2	chr20	48891554	ETV6	None	Decreased	75.3208	-1.44951	1.1154e-07	75.3208	-0.640273	0.0113161
PREX1	ENSG00000124126	ETV6-downreg	TRUE	FALSE	chr20	48624252	-	44.1147	-0.528046	6.94582e-10	1.53625e-08	59.6059	-0.0938496	0.383061	0.597834	168519	Merged-chr20-48659306-7	chr20	48659364	ETV6	GGAA_6x_0mm	Decreased	32.9359	-0.844729	0.0361849	32.9359	-0.096983	0.79813
DNPH1	ENSG00000112667	ETV6-downreg	TRUE	FALSE	chr6	43225629	-	34.8795	-0.523662	7.20826e-12	1.97506e-10	37.7163	-0.410854	2.14937e-08	3.29819e-07	-154436	Merged-chr6-43383919-3	chr6	43383920	ETV6	None	Unchanged	5.27605	-0.0349098	0.97082	5.27605	-0.63301	0.526422
DNPH1	ENSG00000112667	ETV6-downreg	TRUE	FALSE	chr6	43225629	-	34.8795	-0.523662	7.20826e-12	1.97506e-10	37.7163	-0.410854	2.14937e-08	3.29819e-07	45811	Merged-chr6-43183705-9	chr6	43183673	ETV6	GGAA_6x_0mm	Decreased	50.32	-1.12517	0.000852131	50.32	-0.159057	0.609175
CCDC74B	ENSG00000152076	ETV6-downreg	TRUE	FALSE	chr2	130139287	-	21.3019	-0.507177	2.22919e-06	2.81109e-05	25.5612	-0.2442	0.0464368	0.13167	139693	Merged-chr2-130005443-4	chr2	130005441	ETV6	GGAA_3x_0mm	Decreased	45.8282	-1.11009	0.00146768	45.8282	-0.154645	0.630506
SIGLEC15	ENSG00000197046	ETV6-downreg	FALSE	NA	chr18	45825512	+	2.07492	-2.56445	1.8585e-42	2.32083e-40	10.7275	-0.194264	0.174093	0.355089	-213	Merged-chr18-45825312-5	chr18	45825299	ETV6	GGAA_3x_0mm	Unchanged	43.8939	0.171027	0.613416	43.8939	-0.105855	0.75889
ALOX5AP	ENSG00000132965	ETV6-downreg	FALSE	NA	chr13	30713478	+	0.881791	-2.18893	3.40475e-13	1.04672e-11	3.22307	-0.319008	0.227966	0.426392	86971	Merged-chr13-30800435-10	chr13	30800449	ETV6	GGAA_12x_0mm	Unchanged	8.19582	-0.528304	0.521258	8.19582	0.271413	0.726952
BIRC7	ENSG00000101197	ETV6-RUNX1_Sig	FALSE	NA	chr20	63235883	+	13.6472	-2.12334	6.88267e-142	6.47475e-139	49.3235	-0.269665	0.000240346	0.00156913	-186627	Merged-chr20-63049256-2	chr20	63049256	ETV6	None	Unchanged	7.75447	-0.867469	0.317562	7.75447	0.416673	0.595687
SLC32A1	ENSG00000101438	ETV6-downreg	FALSE	NA	chr20	38724462	+	1.03204	-2.01893	1.19697e-13	3.78711e-12	2.99023	-0.484166	0.0412498	0.120047	-1377	Merged-chr20-38723085-2	chr20	38723085	ETV6	None	Unchanged	2.63809	0.180607	0.891537	2.63809	-1.05192	0.473416
LGR5	ENSG00000139292	ETV6-downreg	FALSE	NA	chr12	71439770	+	3.26013	-1.76938	2.0069e-14	6.80753e-13	8.11457	-0.453796	0.0312305	0.0962953	1096	Merged-chr12-71440863-4	chr12	71440866	ETV6	GGAA_3x_0mm	Unchanged	28.9458	0.208624	0.615327	28.9458	-0.0146387	0.972287
LGR5	ENSG00000139292	ETV6-downreg	FALSE	NA	chr12	71439770	+	3.26013	-1.76938	2.0069e-14	6.80753e-13	8.11457	-0.453796	0.0312305	0.0962953	143179	Merged-chr12-71582956-6	chr12	71582949	ETV6	GGAA_3x_0mm	Unchanged	5.0829	-1.02905	0.316791	5.0829	-0.527944	0.591618
MMP15	ENSG00000102996	ETV6-downreg	FALSE	NA	chr16	58025566	+	3.70824	-1.59509	6.04512e-13	1.80726e-11	7.83083	-0.516661	0.204856	0.394624	43372	Merged-chr16-58068924-7	chr16	58068938	ETV6	GGAA_3x_0mm	Unchanged	33.6614	-0.675713	0.100025	33.6614	0.236332	0.538285
MAP1B	ENSG00000131711	ETV6-downreg	FALSE	NA	chr5	72107234	+	2.22396	-1.54769	8.92446e-16	3.43142e-14	6.66856	0.0365564	0.788679	0.900708	88102	Merged-chr5-72195336-2	chr5	72195336	ETV6	None	Unchanged	92.7108	-0.226928	0.346918	92.7108	0.252216	0.279836
TMEM52	ENSG00000178821	ETV6-downreg	FALSE	NA	chr1	1917590	-	6.87647	-1.30205	2.83971e-24	1.87248e-22	16.4864	-0.0405147	0.547039	0.738379	-109182	Merged-chr1-2028455-3	chr1	2028455	ETV6	None	Unchanged	15.7634	0.180833	0.756933	15.7634	0.710044	0.208755
TMEM52	ENSG00000178821	ETV6-downreg	FALSE	NA	chr1	1917590	-	6.87647	-1.30205	2.83971e-24	1.87248e-22	16.4864	-0.0405147	0.547039	0.738379	-9025	Merged-chr1-1928298-2	chr1	1928298	ETV6	None	Unchanged	17.2823	-0.533102	0.323902	17.2823	-0.269806	0.610002
KIAA1751	ENSG00000142609	ETV6-downreg	FALSE	NA	chr1	1921951	-	2.97132	-1.15255	1.60002e-05	0.000168928	7.2356	0.131457	0.70806	0.851189	-24618	Merged-chr1-2028455-3	chr1	2028455	ETV6	None	Unchanged	15.7634	0.180833	0.756933	15.7634	0.710044	0.208755
KIAA1751	ENSG00000142609	ETV6-downreg	FALSE	NA	chr1	1921951	-	2.97132	-1.15255	1.60002e-05	0.000168928	7.2356	0.131457	0.70806	0.851189	75539	Merged-chr1-1928298-2	chr1	1928298	ETV6	None	Unchanged	17.2823	-0.533102	0.323902	17.2823	-0.269806	0.610002
NRARP	ENSG00000198435	ETV6-downreg	FALSE	NA	chr9	137300482	-	11.5123	-0.941201	2.83058e-13	8.7401e-12	13.3893	-0.723296	8.61288e-09	1.40811e-07	-53388	Merged-chr9-137355639-2	chr9	137355639	ETV6	None	Unchanged	30.8362	0.747216	0.0772201	30.8362	0.77729	0.0654892
MAPK13	ENSG00000156711	ETV6-RUNX1_Sig	FALSE	NA	chr6	36127809	+	18.473	-0.938603	4.16016e-13	1.27065e-11	31.8117	-0.15446	0.0539644	0.147424	154338	Merged-chr6-36282150-10	chr6	36282147	ETV6	GGAA_12x_0mm	Unchanged	28.4864	-0.723028	0.0884503	28.4864	-0.331344	0.419835
FAM43A	ENSG00000185112	ETV6-downreg	FALSE	NA	chr3	194686544	+	12.9305	-0.8925	8.24431e-21	4.52667e-19	22.262	-0.108693	0.24327	0.444743	50153	Merged-chr3-194736696-3	chr3	194736697	ETV6	None	Unchanged	238.902	-0.0141304	0.923914	238.902	0.20718	0.15505
FAM43A	ENSG00000185112	ETV6-downreg	FALSE	NA	chr3	194686544	+	12.9305	-0.8925	8.24431e-21	4.52667e-19	22.262	-0.108693	0.24327	0.444743	50852	Merged-chr3-194737396-3	chr3	194737396	ETV6	None	Unchanged	240.103	-0.230661	0.116596	240.103	0.036797	0.798512
FAM69C	ENSG00000187773	ETV6-downreg	FALSE	NA	chr18	74434099	-	12.4596	-0.812539	2.5457e-19	1.28294e-17	30.7822	0.492296	4.03964e-09	7.02394e-08	-3453	Merged-chr18-74461374-8	chr18	74461397	ETV6	GGAA_6x_0mm	Unchanged	13.6652	-0.768444	0.209198	13.6652	-0.415199	0.484404
FAM69C	ENSG00000187773	ETV6-downreg	FALSE	NA	chr18	74434099	-	12.4596	-0.812539	2.5457e-19	1.28294e-17	30.7822	0.492296	4.03964e-09	7.02394e-08	58470	Merged-chr18-74399473-3	chr18	74399474	ETV6	None	Unchanged	257.216	-0.021753	0.876704	257.216	-0.0403145	0.773888
ELAVL4	ENSG00000162374	ETV6-downreg	FALSE	NA	chr1	50048014	+	5.33977	-0.797109	2.97856e-06	3.658e-05	11.1577	0.266083	0.268783	0.47483	89495	Merged-chr1-50137546-9	chr1	50137509	ETV6	GGAA_3x_0mm	Unchanged	13.5206	-0.990534	0.120055	13.5206	-0.0813179	0.890432
MYT1	ENSG00000196132	ETV6-downreg	FALSE	NA	chr20	64151791	+	16.684	-0.771825	3.87837e-16	1.53299e-14	27.379	-0.057215	0.33956	0.554414	-180905	Merged-chr20-63970858-7	chr20	63970886	ETV6	GGAA_3x_0mm	Unchanged	40.921	0.109528	0.758294	40.921	0.0824744	0.817006
MYT1	ENSG00000196132	ETV6-downreg	FALSE	NA	chr20	64151791	+	16.684	-0.771825	3.87837e-16	1.53299e-14	27.379	-0.057215	0.33956	0.554414	56254	Merged-chr20-64208045-2	chr20	64208045	ETV6	None	Unchanged	15.939	-0.524135	0.366847	15.939	-0.28151	0.621503
CMTM2	ENSG00000140932	ETV6-downreg	FALSE	NA	chr16	66579448	+	4.7479	-0.768001	4.69357e-07	6.79989e-06	7.27909	-0.151531	0.31521	0.528448	-54476	Merged-chr16-66524972-3	chr16	66524972	ETV6	None	Unchanged	304.767	-0.159063	0.228867	304.767	0.107593	0.406973
NEK6	ENSG00000119408	ETV6-downreg	FALSE	NA	chr9	124257606	+	21.148	-0.762428	6.09795e-15	2.17843e-13	25.0993	-0.515303	4.8146e-09	8.23538e-08	-40691	Merged-chr9-124216914-3	chr9	124216915	ETV6	None	Unchanged	137.928	-0.166045	0.392453	137.928	0.0178608	0.925725
NPTXR	ENSG00000221890	ETV6-downreg	FALSE	NA	chr22	38818452	-	13.8088	-0.708396	9.17089e-12	2.47439e-10	13.9414	-0.694614	1.03398e-11	2.71054e-10	-114604	Merged-chr22-38958554-10	chr22	38958586	ETV6	GGAA_3x_0mm	Unchanged	21.2034	-0.525305	0.296847	21.2034	0.164544	0.730771
CHAC1	ENSG00000128965	ETV6-downreg	FALSE	NA	chr15	40952962	+	19.5302	-0.70413	8.7113e-17	3.64763e-15	46.3128	0.541572	6.39895e-12	1.73393e-10	-45915	Merged-chr15-40907047-2	chr15	40907047	ETV6	None	Unchanged	216.279	0.198181	0.200492	216.279	0.268407	0.0814268
RIN3	ENSG00000100599	ETV6-downreg	FALSE	NA	chr14	92513774	+	4.32827	-0.702631	3.82588e-05	0.000374649	8.72037	0.307965	0.307211	0.519832	-140902	Merged-chr14-92372892-10	chr14	92372872	ETV6	GGAA_12x_0mm	Unchanged	4.77147	-0.906389	0.395746	4.77147	0.087052	0.929411
CALN1	ENSG00000183166	ETV6-RUNX1_Sig	FALSE	NA	chr7	71779491	-	19.8685	-0.70053	2.49427e-10	5.75109e-09	24.2298	-0.414231	1.54455e-08	2.41274e-07	-40763	Merged-chr7-72487912-14	chr7	72487914	ETV6	GGAA_9x_0mm	Unchanged	18.0843	-1.03151	0.0667403	18.0843	0.119615	0.815191
TMEM129	ENSG00000168936	ETV6-downreg	FALSE	NA	chr4	1715952	-	32.7891	-0.659487	2.93498e-12	8.3499e-11	33.4249	-0.631782	1.65521e-10	3.61243e-09	72225	Merged-chr4-1649133-2	chr4	1649133	ETV6	None	Unchanged	15.4578	-0.757367	0.207409	15.4578	0.274083	0.621083
FBN2	ENSG00000138829	ETV6-RUNX1_Sig	FALSE	NA	chr5	128257909	-	18.5977	-0.649737	1.18217e-07	1.87856e-06	24.0737	-0.277405	0.0745872	0.189367	-152736	Merged-chr5-128811895-8	chr5	128811921	ETV6	GGAA_6x_0mm	Unchanged	9.41946	-0.650533	0.381778	9.41946	-0.311352	0.667008
PLGRKT	ENSG00000107020	ETV6-downreg	FALSE	NA	chr9	5357973	-	5.83873	-0.643906	5.39821e-05	0.000505804	8.18549	-0.156491	0.188972	0.374767	-105739	Merged-chr9-5543617-3	chr9	5543617	ETV6	None	Unchanged	14.3638	-0.934239	0.115349	14.3638	-0.816028	0.164239
EIF4EBP1	ENSG00000187840	ETV6-downreg	FALSE	NA	chr8	38030341	+	59.4465	-0.640569	5.27415e-19	2.57521e-17	77.1282	-0.264901	6.04845e-05	0.000466293	-154065	Merged-chr8-37876256-10	chr8	37876276	ETV6	GGAA_12x_0mm	Unchanged	10.2452	-1.30601	0.0740666	10.2452	-0.505701	0.456084
EIF4EBP1	ENSG00000187840	ETV6-downreg	FALSE	NA	chr8	38030341	+	59.4465	-0.640569	5.27415e-19	2.57521e-17	77.1282	-0.264901	6.04845e-05	0.000466293	-57455	Merged-chr8-37972859-10	chr8	37972886	ETV6	GGAA_12x_0mm	Unchanged	11.3417	-0.781856	0.261866	11.3417	-0.0862988	0.895953
ZNF703	ENSG00000183779	ETV6-downreg	FALSE	NA	chr8	37695751	+	8.93609	-0.637741	5.86758e-06	6.74247e-05	12.2144	-0.18688	0.172646	0.353085	10928	Merged-chr8-37706643-10	chr8	37706679	ETV6	GGAA_6x_0mm	Unchanged	18.4502	-0.9168	0.0944949	18.4502	-0.383816	0.464766
ZNF703	ENSG00000183779	ETV6-downreg	FALSE	NA	chr8	37695751	+	8.93609	-0.637741	5.86758e-06	6.74247e-05	12.2144	-0.18688	0.172646	0.353085	180525	Merged-chr8-37876256-10	chr8	37876276	ETV6	GGAA_12x_0mm	Unchanged	10.2452	-1.30601	0.0740666	10.2452	-0.505701	0.456084
CCDC88B	ENSG00000168071	ETV6-downreg	FALSE	NA	chr11	64340223	+	80.1178	-0.611398	2.15337e-19	1.09698e-17	141.217	0.206325	0.00588309	0.0244917	104170	Merged-chr11-64444380-10	chr11	64444393	ETV6	GGAA_12x_0mm	Unchanged	21.7236	-0.979155	0.0520575	21.7236	-0.154017	0.74348
SDK1	ENSG00000146555	ETV6-downreg	FALSE	NA	chr7	3301448	+	13.8431	-0.597018	3.43617e-06	4.16919e-05	26.5008	0.339853	0.367161	0.58245	-103715	Merged-chr7-3197743-4	chr7	3197733	ETV6	GGAA_3x_0mm	Unchanged	17.7216	-0.535074	0.340691	17.7216	0.514509	0.322408
SDK1	ENSG00000146555	ETV6-downreg	FALSE	NA	chr7	3301448	+	13.8431	-0.597018	3.43617e-06	4.16919e-05	26.5008	0.339853	0.367161	0.58245	-3869	Merged-chr7-3297579-2	chr7	3297579	ETV6	None	Unchanged	11.7181	-0.807981	0.229886	11.7181	-0.253945	0.69287
TOR4A	ENSG00000198113	ETV6-downreg	FALSE	NA	chr9	137277749	+	10.529	-0.563826	1.14487e-05	0.000125332	14.5157	-0.10059	0.428302	0.640212	77890	Merged-chr9-137355639-2	chr9	137355639	ETV6	None	Unchanged	30.8362	0.747216	0.0772201	30.8362	0.77729	0.0654892
CTXN1	ENSG00000178531	ETV6-downreg	FALSE	NA	chr19	7924485	-	18.4678	-0.558649	4.53405e-07	6.59587e-06	19.4355	-0.484969	6.19724e-06	5.98047e-05	-156259	Merged-chr19-8082452-8	chr19	8082425	ETV6	GGAA_6x_0mm	Unchanged	15.428	-0.0772399	0.894706	15.428	0.186471	0.744853
CTXN1	ENSG00000178531	ETV6-downreg	FALSE	NA	chr19	7924485	-	18.4678	-0.558649	4.53405e-07	6.59587e-06	19.4355	-0.484969	6.19724e-06	5.98047e-05	-111220	Merged-chr19-8037390-6	chr19	8037386	ETV6	GGAA_3x_0mm	Unchanged	20.0292	-0.497254	0.342691	20.0292	0.361937	0.462122
CTXN1	ENSG00000178531	ETV6-downreg	FALSE	NA	chr19	7924485	-	18.4678	-0.558649	4.53405e-07	6.59587e-06	19.4355	-0.484969	6.19724e-06	5.98047e-05	-31265	Merged-chr19-7957422-9	chr19	7957431	ETV6	GGAA_9x_0mm	Unchanged	16.4367	-0.860712	0.138612	16.4367	-0.221352	0.68862
TCF25	ENSG00000141002	ETV6-downreg	FALSE	NA	chr16	89873586	+	116.595	-0.556744	6.65289e-11	1.647e-09	119.291	-0.523759	7.31854e-11	1.70318e-09	56526	Merged-chr16-89930084-9	chr16	89930112	ETV6	GGAA_9x_0mm	Unchanged	13.3574	-1.21364	0.0623139	13.3574	-0.123789	0.83426
LRRC4B	ENSG00000131409	ETV6-downreg	FALSE	NA	chr19	50516892	-	31.7396	-0.533608	7.70918e-07	1.06651e-05	35.6207	-0.367178	0.000271404	0.00174525	-170813	Merged-chr19-50738884-9	chr19	50738858	ETV6	GGAA_9x_0mm	Unchanged	12.4838	-1.13178	0.0946806	12.4838	0.052719	0.931396
CRTAP	ENSG00000170275	ETV6-downreg	FALSE	NA	chr3	33113979	+	91.7143	-0.53028	9.24057e-15	3.27622e-13	109.025	-0.280841	0.00037711	0.002312	-111745	Merged-chr3-33002272-7	chr3	33002234	ETV6	GGAA_3x_0mm	Unchanged	9.42283	-0.738613	0.309461	9.42283	-0.835856	0.253835
CRTAP	ENSG00000170275	ETV6-downreg	FALSE	NA	chr3	33113979	+	91.7143	-0.53028	9.24057e-15	3.27622e-13	109.025	-0.280841	0.00037711	0.002312	132971	Merged-chr3-33246939-8	chr3	33246950	ETV6	GGAA_3x_0mm	Unchanged	7.89497	-0.738993	0.370931	7.89497	0.0432297	0.955587
ADAP1	ENSG00000105963	ETV6-downreg	FALSE	NA	chr7	897901	-	25.473	-0.508268	3.54771e-08	6.11254e-07	29.6518	-0.289114	0.0857148	0.211666	142286	Merged-chr7-813120-3	chr7	813121	ETV6	None	Unchanged	36.6901	0.196906	0.612138	36.6901	0.369175	0.336558
SLC35F2	ENSG00000110660	ETV6-downreg	FALSE	NA	chr11	107790991	-	56.4861	-0.506645	3.94948e-14	1.2991e-12	61.1395	-0.392437	1.87185e-10	4.05933e-09	71141	Merged-chr11-107857101-10	chr11	107857152	ETV6	GGAA_3x_0mm	Unchanged	11.1927	-0.990317	0.161824	11.1927	-0.324117	0.628723
